# The genetic basis of resistance to pathogens in rainbow trout: a meta-QTL analysis

**DOI:** 10.64898/2026.02.13.705103

**Authors:** R. Rodríguez-Vázquez, A. M. Karami, D. Robledo, K. Buchmann

## Abstract

Rainbow trout is affected by a broad range of pathogens causing large economic losses and animal welfare concerns. Marker-assisted selection can significantly enhance resistance to pathogens in a few generations, and to this end many studies have focused on identifying quantitative trait loci (QTLs) for resistance traits. The integration of accumulated genetic resources provides an opportunity to uncover important genetic variation and candidate genes crucially involved in rainbow trout immunity. Here, we present a comprehensive meta-QTL (MQTL) analysis based on the integration of 145 QTLs related to pathogen resistance. These QTLs were refined into 26 MQTLs, of which 15 were validated by genome-wide association studies (GWAS). The average confidence interval (CI) of these MQTLs was reduced by 2.03-fold compared to the initial QTL, improving mapping precision. Integration of GWAS results revealed regions along the rainbow trout genome pivotal for pathogen resistance, and a major region in chromosome 3, which could be used in marker-assisted selection. Further, among the validated MQTLs we identified a subset of high-confidence MQTLs, based on those supported by at least three initial QTL from more than two independent studies, with a percentage of variance explained greater than 8% and a LOD score higher than three. Gene annotation identified 11 unique candidate genes within these high-confidence MQTLs involved in immune pathways, encoding proteins involved in the regulation of immune responses, signalling pathways, receptor activity, and direct immune effector production. The MQTLs and candidate genes identified are valuable resources for advancing molecular breeding and unravelling the genetic basis of pathogen resistance in rainbow trout.
