## Supplementary material for "The genetic basis of resistance to pathogens in rainbow trout: a meta-QTL analysis": Table S1

### Sheet: Table S1
Table S1. Details of previous QTL studies used for Meta-QTL analysis
Pathogen	Disease	Resistance Traits	Parents of mapping population	Type of mapping population	Size of mapping population	Chr/LG	Reference*
F. psychrophilum	BCWD	Survdays	Rainbow trout (FS)	F2/BC	Stage 1(200-260)/Stage 2 (90)	1	Vallejo 2014
F. psychrophilum	BCWD	Survival Days	2009070 x 2009196	F2/BC	120	1	Palti, 2015
F. psychrophilum	BCWD	Resistance	B57 x AP2	DH	115 Inyection / 195 Immersion	2	Fraslin et al, 2018
F. psychrophilum	BCWD	Survstatus	B57 x AP2	DH	115 Inyection / 195 Immersion	2	Fraslin et al, 2018
F. psychrophilum	BCWD	Survdays	Rainbow trout (FS)	F2/BC	Stage 1(200-260)/Stage 2 (90)	2	Vallejo 2014
F. psychrophilum	BCWD	Survstatus	Rainbow trout (FS)	F2/BC	Stage 1(200-260)/Stage 2 (90)	2	Vallejo 2014
F. psychrophilum	BCWD	Survdays	Rainbow trout (FS)	F2	Stage 1(200-260)/Stage 2 (90)	2	Vallejo 2014
F. psychrophilum	BCWD	Survstatus	Rainbow trout (FS)	F2/BC	Stage 1(200-260)/Stage 2 (90)	2	Vallejo 2014
F. psychrophilum	BCWD	Survdays	Rainbow trout (FS)	F2/BC	Stage 1(200-260)/Stage 2 (90)	2	Vallejo 2014
F. psychrophilum	BCWD	Survstatus	Rainbow trout (FS)	F2/BC	Stage 1(200-260)/Stage 2 (90)	2	Vallejo 2014
F. psychrophilum	BCWD	Resistance	Rainbow trout (HS)	BC (Dam-HS)	298	2	Liu 2015
F. psychrophilum	BCWD	Resistance	Rainbow trout (HS)	BC (Dam-HS)	298	2	Liu 2015
F. psychrophilum	BCWD	Resistance	B57 x AP2	DH	115 Inyection / 195 Immersion	3	Fraslin et al, 2018
F. psychrophilum	BCWD	Survstatus	B57 x AP2	DH	115 Inyection / 195 Immersion	3	Fraslin et al, 2018
F. psychrophilum	BCWD	Survstatus	B57 x AP2	DH	115 Inyection / 195 Immersion	3	Fraslin et al, 2018
F. psychrophilum	BCWD	Resistance	B57 x AP2	DH	115 Inyection / 195 Immersion	3	Fraslin et al, 2018
IPN virus	IPN	Susceptibility	YN-RT201 x YK-RT101	BC	199	3	Ozaki 2007
IPN virus	IPN	Susceptibility	YN-RT201 x YK-RT101	BC	199	3	Ozaki 2007
IPN virus	IPN	Susceptibility	YN-RT201 x YK-RT101	BC	199	3	Ozaki 2007
F. psychrophilum	BCWD	Survdays	Rainbow trout (FS)	F2/BC	Stage 1(200-260)/Stage 2 (90)	3	Vallejo 2014
F. psychrophilum	BCWD	Survdays	Rainbow trout (FS)	F2/BC	Stage 1(200-260)/Stage 2 (90)	3	Vallejo 2014
F. psychrophilum	BCWD	Survstatus	Rainbow trout (FS)	F2/BC	Stage 1(200-260)/Stage 2 (90)	3	Vallejo 2014
F. psychrophilum	BCWD	Survdays	Rainbow trout (FS)	F2/BC	Stage 1(200-260)/Stage 2 (90)	3	Vallejo 2014
F. psychrophilum	BCWD	Survstatus	Rainbow trout (FS)	F2/BC	Stage 1(200-260)/Stage 2 (90)	3	Vallejo 2014
F. psychrophilum	BCWD	Resistance	Rainbow trout (FS)	HS (BC)	120	3	Wiens et al 2013
F. psychrophilum	BCWD	Survdays	Rainbow trout (FS)	F2/BC	Stage 1(200-260)/Stage 2 (90)	5	Vallejo 2014
F. psychrophilum	BCWD	Survdays	Rainbow trout (FS)	F2/BC	Stage 1(200-260)/Stage 2 (90)	5	Vallejo 2014
F. psychrophilum	BCWD	Survstatus	Rainbow trout (FS)	F2/BC	Stage 1(200-260)/Stage 2 (90)	5	Vallejo 2014
F. psychrophilum	BCWD	Survdays	Rainbow trout (FS)	F2/BC	Stage 1(200-260)/Stage 2 (90)	6	Vallejo 2014
F. psychrophilum	BCWD	Survstatus	Rainbow trout (FS)	F2/BC	Stage 1(200-260)/Stage 2 (90)	6	Vallejo 2014
F. psychrophilum	BCWD	Survdays	Rainbow trout (FS)	F2/BC	Stage 1(200-260)/Stage 2 (90)	6	Vallejo 2014
F. psychrophilum	BCWD	Survstatus	Rainbow trout (FS)	F2/BC	Stage 1(200-260)/Stage 2 (90)	6	Vallejo 2014
F. psychrophilum	BCWD	Survdays	2009070 x 2009196	F2/BC	120	6	Palti, 2015
F. psychrophilum	BCWD	Survdays	2009070 x 2009196	F2/BC	120	6	Palti, 2015
IHN Virus	IHN	Resitance	Yellowstone cutthroat trout X Arlee (ARL) rainbow trout	BC	246	7	Barroso et al., 2008
F. psychrophilum	BCWD	Survdays	Rainbow trout (FS)	F2/BC	Stage 1(200-260)/Stage 2 (90)	7	Vallejo 2014
F. psychrophilum	BCWD	Survstatus	Rainbow trout (FS)	F2/BC	Stage 1(200-260)/Stage 2 (90)	7	Vallejo 2014
F. psychrophilum	BCWD	Survival Days	2009070 x 2009196	F2/BC	120	7	Palti, 2015
F. psychrophilum	BCWD	Survival Days	2009070 x 2009196	F2/BC	120	7	Palti, 2015
F. psychrophilum	BCWD	Survstatus	Rainbow trout (FS)	F2/BC	Stage 1(200-260)/Stage 2 (90)	8	Vallejo 2014
F. psychrophilum	BCWD	Survdays	Rainbow trout (FS)	F2/BC	Stage 1(200-260)/Stage 2 (90)	8	Vallejo 2014
F. psychrophilum	BCWD	Survstatus	Rainbow trout (FS)	F2/BC	Stage 1(200-260)/Stage 2 (90)	8	Vallejo 2014
F. psychrophilum	BCWD	Survdays	Rainbow trout (FS)	F2/BC	Stage 1(200-260)/Stage 2 (90)	8	Vallejo 2014
F. psychrophilum	BCWD	Survstatus	Rainbow trout (FS)	F2/BC	Stage 1(200-260)/Stage 2 (90)	8	Vallejo 2014
F. psychrophilum	BCWD	Survdays	Rainbow trout (FS)	F2/BC	Stage 1(200-260)/Stage 2 (90)	8	Vallejo 2014
F. psychrophilum	BCWD	Survstatus	Rainbow trout (FS)	F2/BC	Stage 1(200-260)/Stage 2 (90)	8	Vallejo 2014
F. psychrophilum	BCWD	Survdays	Rainbow trout (FS)	F2/BC	Stage 1(200-260)/Stage 2 (90)	8	Vallejo 2014
F. psychrophilum	BCWD	Survstatus	Rainbow trout (FS)	F2/BC	Stage 1(200-260)/Stage 2 (90)	8	Vallejo 2014
F. psychrophilum	BCWD	Survdays	Rainbow trout (FS)	F2/BC	Stage 1(200-260)/Stage 2 (90)	8	Vallejo 2014
F. psychrophilum	BCWD	Survstatus	Rainbow trout (FS)	F2/BC	Stage 1(200-260)/Stage 2 (90)	8	Vallejo 2014
F. psychrophilum	BCWD	Survdays	Rainbow trout (FS)	F2/BC	Stage 1(200-260)/Stage 2 (90)	8	Vallejo 2014
F. psychrophilum	BCWD	Survstatus	Rainbow trout (FS)	F2/BC	Stage 1(200-260)/Stage 2 (90)	8	Vallejo 2014
F. psychrophilum	BCWD	Survdays	Rainbow trout (FS)	F2/BC	Stage 1(200-260)/Stage 2 (90)	8	Vallejo 2014
F. psychrophilum	BCWD	Survival Days	2009070 x 2009196	F2/BC	120	8	Palti, 2015
F. psychrophilum	BCWD	Survival Days	2009070 x 2009196	F2/BC	120	8	Palti, 2015
F. psychrophilum	BCWD	Survival Days	2009070 x 2009196	F2/BC	120	8	Palti, 2015
F. psychrophilum	BCWD	Survival Days	2009070 x 2009196	F2/BC	120	8	Palti, 2015
F. psychrophilum	BCWD	Survival Days	2009070 x 2009196	F2/BC	120	8	Palti, 2015
F. psychrophilum	BCWD	Resistance	Rainbow trout (HS)	BC (Dam-HS)	298	8	Liu 2015
F. psychrophilum	BCWD	Resistance	Rainbow trout (HS)	BC (Dam-HS)	298	8	Liu 2015
VHS Virus	VHS	Survival	4 DH F0 (2R x 2S)	DH ( DH-F00)	DH-F98: 1125 fish; DH-F00: 1200 fish	8	Verrier et al., 2013
Myxobolus cerebralis	Whirling diseases	Resitance	Hofer strain X Colorado River rainbow trout	F2	768	9	Baerwarld et al., 2011
IHN Virus	IHN	Resitance	Yellowstone cutthroat trout X Arlee (ARL) rainbow trout	BC	246	10	Barroso et al., 2008
F. psychrophilum	BCWD	Resistance	B57 x AP2	DH	115 Inyection / 195 Immersion	10	Fraslin et al, 2018
IHN Virus	IHN	Resitance	Yellowstone cutthroat trout X Arlee (ARL) rainbow trout	BC	246	11	Barroso et al., 2008
F. psychrophilum	BCWD	Survdays	Rainbow trout (FS)	F2/BC	Stage 1(200-260)/Stage 2 (90)	11	Vallejo 2014
F. psychrophilum	BCWD	Survstatus	Rainbow trout (FS)	F2/BC	Stage 1(200-260)/Stage 2 (90)	11	Vallejo 2014
F. psychrophilum	BCWD	Survival Days	2009070 x 2009196	F2/BC	120	11	Palti, 2015
F. psychrophilum	BCWD	Survival Days	2009070 x 2009196	F2/BC	120	11	Palti, 2015
IPN virus	IPN	Susceptibility	YN-RT201 x YK-RT101	BC	199	12	Ozaki 2007
F. psychrophilum	BCWD	Survstatus	Rainbow trout (FS)	F2/BC	Stage 1(200-260)/Stage 2 (90)	12	Vallejo 2014
F. psychrophilum	BCWD	Survdays	Rainbow trout (FS)	F2/BC	Stage 1(200-260)/Stage 2 (90)	12	Vallejo 2014
F. psychrophilum	BCWD	Survdays	Rainbow trout (FS)	F2/BC	Stage 1(200-260)/Stage 2 (90)	12	Vallejo 2014
F. psychrophilum	BCWD	Survstatus	Rainbow trout (FS)	F2/BC	Stage 1(200-260)/Stage 2 (90)	12	Vallejo 2014
F. psychrophilum	BCWD	Survdays	Rainbow trout (FS)	F2/BC	Stage 1(200-260)/Stage 2 (90)	12	Vallejo 2014
F. psychrophilum	BCWD	Survstatus	Rainbow trout (FS)	F2/BC	Stage 1(200-260)/Stage 2 (90)	12	Vallejo 2014
F. psychrophilum	BCWD	Resistance	Rainbow trout (HS)	BC (Dam-HS)	298	12	Liu 2015
F. psychrophilum	BCWD	Survival Days	2009070 x 2009196	F2/BC	120	12	Palti, 2015
F. psychrophilum	BCWD	Survival Days	2009070 x 2009196	F2/BC	120	12	Palti, 2015
F. psychrophilum	BCWD	Survdays	Rainbow trout (FS)	F2/BC	Stage 1(200-260)/Stage 2 (90)	13	Vallejo 2014
F. psychrophilum	BCWD	Survstatus	Rainbow trout (FS)	F2/BC	Stage 1(200-260)/Stage 2 (90)	13	Vallejo 2014
F. psychrophilum	BCWD	Survdays	Rainbow trout (FS)	F2/BC	Stage 1(200-260)/Stage 2 (90)	13	Vallejo 2014
F. psychrophilum	BCWD	Survstatus	Rainbow trout (FS)	F2/BC	Stage 1(200-260)/Stage 2 (90)	13	Vallejo 2014
F. psychrophilum	BCWD	Survdays	Rainbow trout (FS)	F2/BC	Stage 1(200-260)/Stage 2 (90)	13	Vallejo 2014
F. psychrophilum	BCWD	Survstatus	Rainbow trout (FS)	F2/BC	Stage 1(200-260)/Stage 2 (90)	13	Vallejo 2014
F. psychrophilum	BCWD	Survdays	Rainbow trout (FS)	F2/BC	Stage 1(200-260)/Stage 2 (90)	13	Vallejo 2014
F. psychrophilum	BCWD	Survstatus	Rainbow trout (FS)	F2/BC	Stage 1(200-260)/Stage 2 (90)	13	Vallejo 2014
F. psychrophilum	BCWD	Resistance	Rainbow trout (HS)	BC (Dam-HS)	298	13	Liu 2015
F. psychrophilum	BCWD	Resistance	Rainbow trout (HS)	BC (Dam-HS)	298	13	Liu 2015
F. psychrophilum	BCWD	Survival Days	2009070 x 2009196	F2/BC	120	14	Palti, 2015
F. psychrophilum	BCWD	Resistance	B57 x AP2	DH	115 Inyection / 195 Immersion	15	Fraslin et al, 2018
F. psychrophilum	BCWD	Resistance	Rainbow trout (HS)	BC (Dam-HS)	298	16	Liu 2015
IPN virus	IPN	Susceptibility	YN-RT201 x YK-RT101	BC	199	17	Ozaki 2007
F. psychrophilum	BCWD	Survdays	Rainbow trout (FS)	F2/BC	Stage 1(200-260)/Stage 2 (90)	19	Vallejo 2014
F. psychrophilum	BCWD	Survstatus	Rainbow trout (FS)	F2/BC	Stage 1(200-260)/Stage 2 (90)	19	Vallejo 2014
F. psychrophilum	BCWD	Resistances	Rainbow trout (FS)	HS (BC)	120	19	Wiens et al 2013
F. psychrophilum	BCWD	Resistances	Rainbow trout (FS)	HS (BC)	120	19	Wiens et al 2013
F. psychrophilum	BCWD	Resistances	Rainbow trout (FS)	HS (BC)	120	19	Wiens et al 2013
F. psychrophilum	BCWD	Resistance	Rainbow trout (HS)	BC (Dam-HS)	298	19	Liu 2015
F. psychrophilum	BCWD	Resistance	Rainbow trout (HS)	BC (Dam-HS)	298	19	Liu 2015
F. psychrophilum	BCWD	Resistance	B57 x AP2	DH	115 Inyection / 195 Immersion	20	Fraslin et al, 2018
F. psychrophilum	BCWD	Survdays	Rainbow trout (FS)	F2/BC	Stage 1(200-260)/Stage 2 (90)	20	Vallejo 2014
F. psychrophilum	BCWD	Survstatus	Rainbow trout (FS)	F2/BC	Stage 1(200-260)/Stage 2 (90)	20	Vallejo 2014
F. psychrophilum	BCWD	Survdays	Rainbow trout (FS)	F2/BC	Stage 1(200-260)/Stage 2 (90)	20	Vallejo 2014
F. psychrophilum	BCWD	Survstatus	Rainbow trout (FS)	F2/BC	Stage 1(200-260)/Stage 2 (90)	20	Vallejo 2014
F. psychrophilum	BCWD	Resistance	Rainbow trout (HS)	BC (Dam-HS)	298	20	Liu 2015
F. psychrophilum	BCWD	Resistance	B57 x AP2	DH	115 Inyection / 195 Immersion	21	Fraslin et al, 2018
F. psychrophilum	BCWD	Survstatus	B57 x AP2	DH	115 Inyection / 195 Immersion	21	Fraslin et al, 2018
IPN virus	IPN	Susceptibility	YN-RT201 x YK-RT101	BC	199	22	Ozaki 2007
IPN virus	IPN	Susceptibility	YN-RT201 x YK-RT101	BC	199	22	Ozaki 2007
IPN virus	IPN	Susceptibility	YN-RT201 x YK-RT101	BC	199	22	Ozaki 2007
IPN virus	IPN	Susceptibility	YN-RT201 x YK-RT101	BC	199	22	Ozaki 2007
F. psychrophilum	BCWD	Survdays	Rainbow trout (FS)	F2/BC	Stage 1(200-260)/Stage 2 (90)	22	Vallejo 2014
F. psychrophilum	BCWD	Survstatus	Rainbow trout (FS)	F2/BC	Stage 1(200-260)/Stage 2 (90)	22	Vallejo 2014
F. psychrophilum	BCWD	Survdays	Rainbow trout (FS)	F2/BC	Stage 1(200-260)/Stage 2 (90)	24	Vallejo 2014
F. psychrophilum	BCWD	Survstatus	Rainbow trout (FS)	F2/BC	Stage 1(200-260)/Stage 2 (90)	24	Vallejo 2014
VHS Virus	VHS	Survival	4 DH F0 (2R x 2S)	DH ( DH-F00)	DH-F98: 1125 fish; DH-F00: 1200 fish	24	Verrier et al., 2013
F. psychrophilum	BCWD	Status after injection challenge	B57 x AP2	DH	115 Inyection / 195 Immersion	25	Fraslin et al, 2018
F. psychrophilum	BCWD	Survstatus	Rainbow trout (FS)	F2/BC	Stage 1(200-260)/Stage 2 (90)	25	Vallejo 2014
F. psychrophilum	BCWD	Survstatus	Rainbow trout (FS)	F2/BC	Stage 1(200-260)/Stage 2 (90)	25	Vallejo 2014
F. psychrophilum	BCWD	Survstatus	Rainbow trout (HS)	BC (Dam-HS)	298	25	Liu 2015
F. psychrophilum	BCWD	Survstatus	Rainbow trout (HS)	BC (Dam-HS)	298	25	Liu 2015
F. psychrophilum	BCWD	Resistance	Rainbow trout (HS)	BC (Dam-HS)	298	25	Liu 2015
F. psychrophilum	BCWD	Survival Days	2009070 x 2009196	F2/BC	120	25	Palti, 2015
F. psychrophilum	BCWD	Survival Days	2009070 x 2009196	F2/BC	120	25	Palti, 2015
F. psychrophilum	BCWD	Resistance	B57 x AP2	DH	115 Inyection / 195 Immersion	26	Fraslin et al, 2018
IPN virus	IPN	Susceptibility	YN-RT201 x YK-RT101	BC	199	26	Ozaki 2007
IPN virus	IPN	Susceptibility	YN-RT201 x YK-RT101	BC	199	26	Ozaki 2007
F. psychrophilum	BCWD	Resistance	Rainbow trout (HS)	BC (Dam-HS)	298	26	Liu 2015
VHS Virus	VHS	Survival	4 DH F0 (2R x 2S)	DH ( DH-F00)	DH-F98: 1125 fish; DH-F00: 1200 fish	26	Verrier et al., 2013
F. psychrophilum	BCWD	Resistance	B57 x AP2	DH	115 Inyection / 195 Immersion	27	Fraslin et al, 2018
VHS Virus	VHS	Survival	4 DH F0 (2R x 2S)	DH (DH-F98)	DH-F98: 1125 fish; DH-F00: 1200 fish	27	Verrier et al., 2013
F. psychrophilum	BCWD	Survstatus	Rainbow trout (HS)	BC (Dam-HS)	298	28	Liu 2015
F. psychrophilum	BCWD	Survstatus	Rainbow trout (HS)	BC (Dam-HS)	298	28	Liu 2015
F. psychrophilum	BCWD	Resistance	Rainbow trout (HS)	BC (Dam-HS)	298	28	Liu 2015
F. psychrophilum	BCWD	Resistance	B57 x AP2	DH	115 Inyection / 195 Immersion	29	Fraslin et al, 2018
F. psychrophilum	BCWD	Resistance	B57 x AP2	DH	115 Inyection / 195 Immersion	29	Fraslin et al, 2018
F. psychrophilum	BCWD	Survstatus	B57 x AP2	DH	115 Inyection / 195 Immersion	29	Fraslin et al, 2018
IPN virus	IPN	Susceptibility	YN-RT201 x YK-RT101	BC	199	29	Ozaki 2007
IPN virus	IPN	Susceptibility	YN-RT201 x YK-RT101	BC	199	29	Ozaki 2007
IPN virus	IPN	Susceptibility	YN-RT201 x YK-RT101	BC	199	29	Ozaki 2007
VHS Virus	VHS	Survival	4 DH F0 (2R x 2S)	DH (DH-F98)	DH-F98: 1125 fish; DH-F00: 1200 fish	29	Verrier et al., 2013
VHS Virus	VHS	Survival	4 DH F0 (2R x 2S)	DH (DH-F98)	DH-F98: 1125 fish; DH-F00: 1200 fish	31	Verrier et al., 2013
VHS Virus	VHS	Survival	4 DH F0 (2R x 2S)	DH ( DH-F00)	DH-F98: 1125 fish; DH-F00: 1200 fish	31	Verrier et al., 2013
IPN virus	IPN	Susceptibility	YN-RT201 x YK-RT101	BC	199	31	Ozaki 2007
*References
Baerwald, M. R., Petersen, J. L., Hedrick, R. P., Schisler, G. J., & May, B. (2011). A major effect quantitative trait locus for whirling disease resistance identified in rainbow trout (Oncorhynchus mykiss). Heredity, 106(6), 920–926. https://doi.org/10.1038/hdy.2010.137
Barroso, R. M., Wheeler, P. A., LaPatra, S. E., Drew, R. E., & Thorgaard, G. H. (2008). QTL for IHNV resistance and growth identified in a rainbow (Oncorhynchus mykiss) × Yellowstone cutthroat (Oncorhynchus clarki bouvieri) trout cross. Aquaculture, 277(3–4), 156–163. https://doi.org/10.1016/j.aquaculture.2008.03.001
Fraslin, C., Dechamp, N., Bernard, M., Krieg, F., Hervet, C., Guyomard, R., Esquerré, D., Barbieri, J., Kuchly, C., Duchaud, E., Boudinot, P., Rochat, T., Bernardet, J. F., & Quillet, E. (2018). Quantitative trait loci for resistance to Flavobacterium psychrophilum in rainbow trout: Effect of the mode of infection and evidence of epistatic interactions. Genetics Selection Evolution, 50(1). https:…
Liu, S., Vallejo, R. L., Palti, Y., Gao, G., Marancik, D. P., Hernandez, A. G., & Wiens, G. D. (2015). Identification of single nucleotide polymorphism markers associated with bacterial cold water disease resistance and spleen size in rainbow trout. Frontiers in Genetics, 6(SEP). https://doi.org/10.3389/fgene.2015.00298
Ozaki, A., Khoo, S.-K., Yoshiura, Y., Ototake, M., Sakamoto, T., Martinus Dijkstra, J., & Okamoto, N. (2007). Identification of Additional Quantitative Trait Loci (QTL) Responsible for Susceptibility to Infectious Pancreatic Necrosis Virus in Rainbow Trout. In Fish Pathology (Vol. 42, Issue 3).
Palti, Y., Vallejo, R. L., Gao, G., Liu, S., Hernandez, A. G., Rexroad, C. E., & Wiens, G. D. (2015). Detection and validation of QTL affecting bacterial cold water disease resistance in rainbow trout using restriction-site associated DNA sequencing. PLoS ONE, 10(9). https://doi.org/10.1371/journal.pone.0138435
Vallejo, R. L., Palti, Y., Liu, S., Evenhuis, J. P., Gao, G., Rexroad, C. E., & Wiens, G. D. (2014). Detection of QTL in Rainbow Trout Affecting Survival When Challenged with Flavobacterium psychrophilum. Marine Biotechnology, 16(3), 349–360. https://doi.org/10.1007/s10126-013-9553-9
Verrier, E. R., Dorson, M., Mauger, S., Torhy, C., Ciobotaru, C., Hervet, C., Dechamp, N., Genet, C., Boudinot, P., & Quillet, E. (2013). Resistance to a Rhabdovirus (VHSV) in Rainbow Trout: Identification of a Major QTL Related to Innate Mechanisms. PLoS ONE, 8(2). https://doi.org/10.1371/journal.pone.0055302
Wiens, G. D., Vallejo, R. L., Leeds, T. D., Palti, Y., Hadidi, S., Liu, S., Evenhuis, J. P., Welch, T. J., & Rexroad, C. E. (2013). Assessment of Genetic Correlation between Bacterial Cold Water Disease Resistance and Spleen Index in a Domesticated Population of Rainbow Trout: Identification of QTL on Chromosome Omy19. PLoS ONE, 8(10). https://doi.org/10.1371/journal.pone.0075749
