## Supplementary material for "The genetic basis of resistance to pathogens in rainbow trout: a meta-QTL analysis": Table S2

### Sheet: Sheet1
Supplementary Table S2 Information about the genetic maps used to construct the consensus genetic map "Rainbow trout Consensus map_2025"
Map Number	Title	Reference	Population	Detail	Pop size	Total length (cM)	Marker type	Marker number	Population type
1	A second generation genetic map for rainbow trout (Oncorhynchus mykiss)	Rexroad et al., 2008	NCCCWA reference family panel.	10 parental fish originat- ing from the following strains: Clear Spring (CS), Troutlodge (TL) and Donaldson from the University of Washington (UW)	160 (10 parents + 150 offspring)	2927.1	Microsatellite	1124	Outbred
2	A first generation integrated map of the rainbow trout genome	Palti et al., 2011	NCCCWA reference family panel.	5 outbred families	160 (10 parents + 150 offspring)	3346.3	Microsatellite, SNP	1486	Outbred
3	A Second Generation Integrated Map of the Rainbow Trout (Oncorhynchus mykiss) Genome: Analysis of Conserved Synteny with Model Fish Genomes	Palti et al., 2012	NCCCWA reference family panel.	Doubled haploid Swanson male,	~300	3360.1	Microsatellites (SSR)	1459	Doubled haploid lines
4	A synthetic rainbow trout linkage map provides new insights into the salmonid whole genome duplication and the conservation of synteny among teleosts	Guyomard et al., 2012	Two doubled haploid (DH) lines	Synthetic map created by integrating INRA, ARS, and UoG maps using DH families	~100	~3600	Microsatellites, SNPs	2226	Doubled haploid lines
5	Quantitative trait loci for resistance to Flavobacterium psychrophilum in rainbow trout: Effect of the mode of infection and evidence of epistatic interactions	Fraslin et al., 2018	F2 doubled haploid progeny	Cross between two isogenic lines (B57 and AP2) with contrasting resistance	427	2645.2	RAD-SNP	9654	Doubled haploid lines
6	Detection and validation of QTL affecting bacterial cold water disease resistance in rainbow trout using restriction-site associated DNA sequencing	Palti et al., 2015	F2/BC1 outbred line-cross	F2/BC1 outbred line-cross families (2009020 and 2009196)	120 per familiy	Family 2009070: 3,588 cM; Family 2009196: 3,961 cM	RAD-SNP	Family 2009070: 1,167 markers; Family 2009196:1,384 markers	F2/BC1
