## Supplementary material for "The genetic basis of resistance to pathogens in rainbow trout: a meta-QTL analysis": Table S4

### Sheet: Sheet1
Supplementary Table S4 Characteristics of the consensus genetic map
Chr	marker number	Length (cM)	Density (Marker/cM)	Average distance (cM)	genetic bin
1	641	227.8	2.81387	0.355382	249
2	624	158	3.94937	0.253205	220
3	622	265.6	2.34187	0.42701	208
4	722	168.9	4.27472	0.233933	224
5	581	237.6	2.44529	0.40895	184
6	578	161.1	3.58783	0.27872	220
7	696	206.8	3.36557	0.297126	223
8	641	230.2	2.78454	0.359126	205
9	648	166	3.90361	0.256173	197
10	622	234.4	2.65358	0.376849	188
11	603	258.3	2.33449	0.428358	192
12	763	193	3.95337	0.252949	248
13	393	158.4	2.48106	0.403053	174
14	640	224.3	2.85332	0.350469	200
15	509	176.4	2.88549	0.346562	174
16	686	172.6	3.97451	0.251603	257
17	577	187.1	3.08391	0.324263	201
18	480	158.3	3.03222	0.329792	194
19	579	206.1	2.80932	0.355959	186
20	371	136.1	2.72594	0.366846	153
21	407	142.6	2.85414	0.350369	177
22	418	178	2.34831	0.425837	170
23	439	171.5	2.55977	0.390661	156
24	290	168.3	1.72311	0.580345	129
25	518	201.6	2.56944	0.389189	148
26	237	106.8	2.2191	0.450633	99
27	471	149.7	3.14629	0.317834	178
28	265	99	2.67677	0.373585	100
29	360	140.1	2.56959	0.389167	107
