## Supplementary material for "The genetic basis of resistance to pathogens in rainbow trout: a meta-QTL analysis": Table S5

### Sheet: Sheet1
Table S5. Original QTL information for Meta-QTL analysis
Chr	Position in original maps (O.M.)	95% CI	C.I. Start position in O.M.	C.I. End position in O.M.	LOD	R2 (%) or PVE	Peak or flanking markers	Pathogen resistance traits	The QTL mos likely position in consensus map (C.M.)	C. I. start position in C.M.	C. I. stop in C.M.	Reference
1	33	26.29	19.86	46.14	3	8	OMM1082- OMM5288	F. psychrophilum	130.495	114.05	146.941	Vallejo 2014
1	83	49.07	58.47	107.53	3	9	RM20090706108 RM20090701492	F. psychrophilum	126.7	102.17	151.23	Palti, 2015
2	14.5	14.72	7.14	21.86	3.04	2.53	Locus_79431- Locus_47464	F. psychrophilum	14.5	7.14	21.86	Fraslin et al, 2018
2	14	24.87	1.57	26.43	2.86	6	Locus_36399- Locus_50654	F. psychrophilum	14	1.57	26.43	Fraslin et al, 2018
2	4	22.65	-7.32	15.32	3	9	OMM1131- OMM1603	F. psychrophilum	6.68329	0	19.2739	Vallejo 2014
2	4	20.38	-6.19	14.19	3	10	OMM1131- OMM1603	F. psychrophilum	6.68329	0	17.9045	Vallejo 2014
2	41	49.0741	16.463	65.537	3	12		F. psychrophilum	52.0302	21.6954	82.365	Vallejo 2014
2	42	39.2593	22.3704	61.6296	3	15		F. psychrophilum	53.1542	29.766	76.5425	Vallejo 2014
2	56	42.0635	34.9683	77.0317	3	14	OMM1228- OMY1INRA	F. psychrophilum	68.0048	42.6768	93.3329	Vallejo 2014
2	56	49.0741	31.463	80.537	3	12	OMM1228- OMY1INRA	F. psychrophilum	68.0048	37.67	98.3397	Vallejo 2014
2	20	8.89	15.56	24.44	3	20	RTRAD89nt135931 RTRAD89nt118565	F. psychrophilum	N.P.	N.P.	N.P.	Liu 2015
2	24	9.43	19.29	28.71	3	19	RTRAD89nt135931 RTRAD89nt118565	F. psychrophilum	N.P.	N.P.	N.P.	Liu 2015
3	89.2	24.96	76.72	101.68	4.61	3.88	Locus_73750- Locus_36935	F. psychrophilum	89.2	76.72	101.68	Fraslin et al, 2018
3	89	17.89	80.06	97.94	4.62	14	Locus_73750- Locus_36935	F. psychrophilum	89	80.06	97.94	Fraslin et al, 2018
3	88	8.26	83.87	92.13	8.57	18	Locus_73750- Locus_36935	F. psychrophilum	88	83.87	92.13	Fraslin et al, 2018
3	88.2	14.72	80.84	95.56	8.65	7.1	Locus_73750- Locus_36935	F. psychrophilum	88.2	80.84	95.56	Fraslin et al, 2018
3	4	24.21	-8.11	16.11	2.7	11	EACT-MCAC89	IPNV	80.2	68.09	92.31	Okazaki 2008
3	0	17.76	-8.88	8.88	3.6	15	OmyRGT41TUF	IPNV	N.P.	N.P.	N.P.	Okazaki 2008
3	0	17.76	-8.88	8.88	3.6	15	Sssa4Du	IPNV	76.2	67.32	85.08	Okazaki 2008
3	5	20.38	-5.19	15.19	3	10	OMM5204- OMM1391a	F. psychrophilum	80.394	69.1727	91.6152	Vallejo 2014
3	66	32.716	49.642	82.358	3	18		F. psychrophilum	141.653	122.663	160.643	Vallejo 2014
3	73	53.5354	46.2323	99.7677	3	11		F. psychrophilum	149.178	115.56	182.797	Vallejo 2014
3	34	42.0635	12.9683	55.0317	3	14	OMM1016a- OMM5275	F. psychrophilum	110.27	84.9416	135.598	Vallejo 2014
3	34	45.2991	11.3504	56.6496	3	13	OMM1016a- OMM5275	F. psychrophilum	110.27	82.6558	137.883	Vallejo 2014
3	9	27.6	-4.8	22.8	1.05	16	OMM1016a-OMM5121	F. psychrophilum	N.P.	N.P.	N.P.	Wiens et al 2013
5	77	26.5	63.75	90.25	3	10	OMM1660- OMM5025	F. psychrophilum	84.0328	69.0474	99.0183	Vallejo 2014
5	0	73.6111	-36.8056	36.8056	3	8		F. psychrophilum	8.6	0	57.8879	Vallejo 2014
5	21	117.778	-37.8889	79.8889	3	5		F. psychrophilum	29.2896	0	116.942	Vallejo 2014
6	5	15.59	-2.79	12.79	3	17	OMM5306- OMM5254	F. psychrophilum	41.7714	33.377	50.1658	Vallejo 2014
6	5	15.59	-2.79	12.79	3	17	OMM5306- OMM5254	F. psychrophilum	41.7714	33.377	50.1658	Vallejo 2014
6	2	39.2593	-17.6296	21.6296	3	15		F. psychrophilum	40.6711	17.2828	64.0594	Vallejo 2014
6	2	53.5354	-24.7677	28.7677	3	11		F. psychrophilum	40.6711	7.05305	74.2891	Vallejo 2014
6	23	24.53	10.74	35.26	3	18	RM20091960212 RM20091961885	F. psychrophilum	52.6805	41.0705	64.2905	Palti, 2015
6	23	23.23	11.39	34.61	3	19	RM20091960212 RM20091961885	F. psychrophilum	52.6805	40.4205	64.9405	Palti, 2015
7	102	44.15	79.93	124.07	3.9	4.88	accaca.93.ctt	IHNV	N.P.	N.P.	N.P.	Barroso et al., 2008
7	53	23.37	41.32	64.68	3	9	OMM5255- OMM3056	F. psychrophilum	123.997	110.965	137.029	Vallejo 2014
7	25	19.12	15.44	34.56	3	11	OMM1234- OMM1740	F. psychrophilum	97.4657	86.9973	107.934	Vallejo 2014
7	54	24.53	41.74	66.26	3	18	RM20090702856 RM20090700328	F. psychrophilum	113.032	100.772	125.292	Palti, 2015
7	142	40.15	121.93	162.07	3	11	RM20090700643 RM20090701238	F. psychrophilum	142	121.93	162.07	Palti, 2015
8	12	29.4444	-2.72222	26.7222	3	20	OMM1069- OMM1097	F. psychrophilum	113.592	96.7362	130.449	Vallejo 2014
8	10	32.716	-6.35802	26.358	3	18	OMM1069- OMM1097	F. psychrophilum	111.696	92.7064	130.687	Vallejo 2014
8	58	28.0423	43.9788	72.0212	3	21		F. psychrophilum	158.598	142.637	174.558	Vallejo 2014
8	58	39.2593	38.3704	77.6296	3	15		F. psychrophilum	158.598	135.209	181.986	Vallejo 2014
8	0	84.127	-42.0635	42.0635	3	7		F. psychrophilum	N.P.	N.P.	N.P.	Vallejo 2014
8	0	84.127	-42.0635	42.0635	3	7		F. psychrophilum	102.4	44.4111	160.389	Vallejo 2014
8	5	45.2991	-17.6496	27.6496	3	13		F. psychrophilum	105.71	78.096	133.324	Vallejo 2014
8	5	117.778	-53.8889	63.8889	3	5		F. psychrophilum	N.P.	N.P.	N.P.	Vallejo 2014
8	55	52.58	28.71	81.29	3	4	OMM5176- BX870052a	F. psychrophilum	155.571	122.666	188.476	Vallejo 2014
8	45	7.25	41.37	48.63	3	29	OMM1295- OMM1265	F. psychrophilum	145.501	141.739	149.263	Vallejo 2014
8	47	18.53	37.73	56.27	3	11	OMM1207- BX870052a	F. psychrophilum	147.51	137.386	157.635	Vallejo 2014
8	47	22.65	35.68	58.32	3	9	OMM1207- BX870052a	F. psychrophilum	147.51	134.92	160.101	Vallejo 2014
8	6	20.38	-4.19	16.19	3	10	CR371139- OMM1069	F. psychrophilum	106.917	95.6961	118.139	Vallejo 2014
8	6	20.38	-4.19	16.19	3	10	CR371139- OMM1069	F. psychrophilum	N.P.	N.P.	N.P.	Vallejo 2014
8	9	25.98	-3.99	21.99	3	17	RM20091961322 RM20091960210	F. psychrophilum	155.571	122.666	188.476	Palti, 2015
8	88	14.72	80.64	95.36	3	30	RM20090701162 RM20090700382	F. psychrophilum	218.626	211.266	225.986	Palti, 2015
8	88	21.03	77.48	98.52	3	21	RM20090701162 RM20090700382	F. psychrophilum	218.626	208.106	229.146	Palti, 2015
8	47	7.61	43.2	50.8	3	58	RM20090700197 OMM1295	F. psychrophilum	131.1	127.3	134.9	Palti, 2015
8	47	10.04	41.98	52.02	3	44	RM20090700197 OMM1295	F. psychrophilum	131.1	126.08	136.12	Palti, 2015
8	16	3.97	14.02	17.98	3	45	RTRAD89nt148358 RTRAD89nt142845	F. psychrophilum	N.P.	N.P.	N.P.	Liu 2015
8	6	2.53	4.74	7.26	3	72	RTRAD89nt077533 RTRAD89nt148358	F. psychrophilum	N.P.	N.P.	N.P.	Liu 2015
8	37.1	63.3	25.3	88.6	3	10	OMM1792	VHSV	N.P.	N.P.	N.P.	Verrier et al., 2013
9	58.8	1.38	58.11	59.49	3	50	BX310634	Myxobolus cerebralis	45.4115	44.7215	46.1015	Baerwarld et al., 2011
10	32	41.67	11.16	52.84	4.2	5.17	accatc.300.ctt	IHNV	N.P.	N.P.	N.P.	Barroso et al., 2008
10	23	24.96	10.52	35.48	2.24	1.87	Locus_25155-Locus_24285	F. psychrophilum	23	10.52	35.48	Fraslin et al, 2018
11	14	43.52	-7.76	35.76	4	4.95	agcacg.248.ctt- atgatt.220.ctt	IHNV	N.P.	N.P.	N.P.	Barroso et al., 2008
11	53	25.48	40.26	65.74	3	8	OMM3020- OMM1708	F. psychrophilum	190.717	176.371	205.063	Vallejo 2014
11	54	29.12	39.44	68.56	3	7	OMM3020- OMM1708	F. psychrophilum	195.574	178.923	212.224	Vallejo 2014
11	122	22.08	110.96	133.04	3	20	RM20090702086 RM20090700457	F. psychrophilum	228.6	217.56	239.64	Palti, 2015
11	122	29.44	107.28	136.72	3	15	RM20090702086 RM20090700457	F. psychrophilum	228.6	213.88	243.32	Palti, 2015
12	44	17.76	35.12	52.88	3.6	15	EAAG-MCTC231	IPNV	64.2	55.32	73.08	Okazaki 2008
12	39	15.59	31.21	46.79	3	17	OMM1368- OMM5152	F. psychrophilum	59.0961	50.7017	67.4905	Vallejo 2014
12	40	13.95	33.03	46.97	3	19	OMM1368- OMM5152	F. psychrophilum	60.1212	52.667	67.5755	Vallejo 2014
12	9	98.1481	-40.0741	58.0741	3	6		F. psychrophilum	98.9532	28.8988	169.008	Vallejo 2014
12	9	98.1481	-40.0741	58.0741	3	6		F. psychrophilum	N.P.	N.P.	N.P.	Vallejo 2014
12	26	98.1481	-23.0741	75.0741	3	6		F. psychrophilum	67.9003	0	137.955	Vallejo 2014
12	25	84.127	-17.0635	67.0635	3	7		F. psychrophilum	69.5258	11.5369	127.515	Vallejo 2014
12	7	9.95	2.02	11.98	3	18	RTRAD89nt108132 RTRAD89nt076924	F. psychrophilum	N.P.	N.P.	N.P.	Liu 2015
12	108	21.03	97.48	118.52	3	21	OMM5152 RM20091962540	F. psychrophilum	156	145.48	166.52	Palti, 2015
12	109	24.53	96.74	121.26	3	18	OMM5152 RM20091962540	F. psychrophilum	117.609	105.349	129.869	Palti, 2015
13	0	9.27	-4.63	4.63	3	22	OMM1361a- OMM1330a	F. psychrophilum	62.2	57.3559	67.0441	Vallejo 2014
13	0	11.32	-5.66	5.66	3	18	OMM1361a- OMM1330a	F. psychrophilum	62.2	56.2203	68.1797	Vallejo 2014
13	13	13.95	6.03	19.97	3	19	OMM1369- OMY1212UW	F. psychrophilum	70.0544	62.6001	77.5086	Vallejo 2014
13	54	24.09	41.95	66.05	3	11	OMM1369- OMY1212UW	F. psychrophilum	92.9087	79.4206	106.397	Vallejo 2014
13	13	65.4321	-19.716	45.716	3	9		F. psychrophilum	70.0544	27.3152	112.794	Vallejo 2014
13	63	98.1481	13.9259	112.074	3	6		F. psychrophilum	101.597	31.5426	158.4	Vallejo 2014
13	67	42.0635	45.9683	88.0317	3	14		F. psychrophilum	105.586	80.2579	130.914	Vallejo 2014
13	67	36.8056	48.5972	85.4028	3	16		F. psychrophilum	105.586	83.8741	127.298	Vallejo 2014
13	131	8.89	126.56	135.44	3	20	RTRAD89nt116690 RTRAD89nt117459	F. psychrophilum	N.P.	N.P.	N.P.	Liu 2015
13	132	7.42	128.29	135.71	3	24	RTRAD89nt116690 RTRAD89nt117459	F. psychrophilum	N.P.	N.P.	N.P.	Liu 2015
14	113	40.15	92.93	133.07	3	11	RM20090701114 OMM5174	F. psychrophilum	185.012	164.942	205.082	Palti, 2015
15	11	24.96	-1.48	23.48	2.38	1.99	Locus_66161-Locus_33922	F. psychrophilum	11	0	23.48	Fraslin et al, 2018
16	121	10.41	115.8	126.2	3	17	RTRAD89nt079624 RTRAD89nt086508	F. psychrophilum	N.P.	N.P.	N.P.	Liu 2015
17	8	33.29	-8.65	24.65	1.1	8	OmyRGT27TUF	IPNV	7.7037	0	24.3537	Okazaki 2008
19	69	20.38	58.81	79.19	3	13	OMM1134a- OMM1440	F. psychrophilum	96.1556	84.9343	107.377	Vallejo 2014
19	17	58.8889	-12.4444	46.4444	3	10		F. psychrophilum	23.7697	0	61.418	Vallejo 2014
19	3	6.59	-0.3	6.3	3.92	67	OMM1125-BX873975a	F. psychrophilum	N.P.	N.P.	N.P.	Wiens et al 2013
19	3	7.75	-0.87	6.87	3.34	57	OMM1125-BX873975a	F. psychrophilum	N.P.	N.P.	N.P.	Wiens et al 2013
19	5	18.4	-4.2	14.2	1.48	24	BX873975a -OMM1124a	F. psychrophilum	N.P.	N.P.	N.P.	Wiens et al 2013
19	22	6.36	18.82	25.18	3	29	RTRAD89nt135689 RTRAD89nt125108	F. psychrophilum	N.P.	N.P.	N.P.	Liu 2015
19	24	6.36	20.82	27.18	3	28	RTRAD89nt135689 RTRAD89nt125108	F. psychrophilum	N.P.	N.P.	N.P.	Liu 2015
20	28	14.72	20.64	35.36	2.72	2.28	Locus_63619-Locus_42728	F. psychrophilum	28	20.64	35.36	Fraslin et al, 2018
20	2	20.38	-8.19	12.19	3	13	OMM5044- OMM1076	F. psychrophilum	32.3266	21.1053	43.5478	Vallejo 2014
20	2	20.38	-8.19	12.19	3	13	OMM5044- OMM1076	F. psychrophilum	N.P.	N.P.	N.P.	Vallejo 2014
20	3	30.9942	-12.4971	18.4971	3	19		F. psychrophilum	33.3182	15.4532	51.1832	Vallejo 2014
20	3	30.9942	-12.4971	18.4971	3	19		F. psychrophilum	N.P.	N.P.	N.P.	Vallejo 2014
20	24	12.76	17.62	30.38	3	14	RTRAD89nt138373 RTRAD89nt137053	F. psychrophilum	N.P.	N.P.	N.P.	Liu 2015
21	99	14.72	91.64	106.36	2.75	2.3	Locus_21011-Locus_29527	F. psychrophilum	99	91.64	106.36	Fraslin et al, 2018
21	99	21.04	88.48	109.52	2.68	7	Locus_21011-Locus_29527	F. psychrophilum	99	88.48	109.52	Fraslin et al, 2018
22	0	20.4871	-10.2435	10.2435	3.1	13	EAAG-MCAG110	IPNV	74.3	57.65	90.95	Okazaki 2008
22	5	24.21	-7.11	17.11	2.8	11	OmyRGT6TUF	IPNV	79.3	67.19	91.41	Okazaki 2008
22	7	20.49	-3.24	17.24	3.2	13	Omy0GT4TUF	IPNV	81.3	71.06	91.54	Okazaki 2008
22	9	20.4871	-1.24353	19.2435	3.2	13	EAAG-MCTC66	IPNV	83.3	73.06	93.54	Okazaki 2008
22	2	16.18	-6.09	10.09	3	13	CA361411- BX913059	F. psychrophilum	76.128	67.3864	84.8697	Vallejo 2014
22	5	23.37	-6.68	16.68	3	9	CA361411- BX913059	F. psychrophilum	79.0041	65.9722	92.0361	Vallejo 2014
24	29	29.12	14.44	43.56	3	7	OMYFGT24TUF- OMM1288	F. psychrophilum	66.0082	49.3575	82.6588	Vallejo 2014
24	11	29.12	-3.56	25.56	3	7	OMM1093- OMM1563	F. psychrophilum	50.5215	33.8709	67.1722	Vallejo 2014
24	19.3	50.4	0	50.4	3	10	OMM1211	VHSV	N.P.	N.P.	N.P.	Verrier et al., 2013
25	14	35.97	-3.99	31.99	5.53	7	Locus_44580-Locus_36585	F. psychrophilum	N.P.	N.P.	N.P.	Fraslin et al, 2018
25	45	25.48	32.26	57.74	3	8	OMM1389- OMM3144	F. psychrophilum	122.582	108.236	136.928	Vallejo 2014
25	40	26.29	26.86	53.14	3	8	OMM1532- OMM1658	F. psychrophilum	117.527	102.679	132.374	Vallejo 2014
25	96	8.09	91.96	100.04	3	22	RTRAD89nt088553 RTRAD89nt114044	F. psychrophilum	N.P.	N.P.	N.P.	Liu 2015
25	64	6.9	60.55	67.45	3	26	RTRAD89nt085710 RTRAD89nt120059	F. psychrophilum	N.P.	N.P.	N.P.	Liu 2015
25	65	5.27	62.36	67.64	3	34	RTRAD89nt085710 RTRAD89nt120059	F. psychrophilum	N.P.	N.P.	N.P.	Liu 2015
25	57	40.15	36.93	77.07	3	11	OMM1532 RM20090706025	F. psychrophilum	128.683	108.613	148.753	Palti, 2015
25	59	25.98	46.01	71.99	3	17	OMM1532 RM20090706025	F. psychrophilum	126.359	113.369	139.349	Palti, 2015
26	21	24.96	8.52	33.48	2.06	1.72	Locus_57056-Locus_56652	F. psychrophilum	21	8.52	33.48	Fraslin et al, 2018
26	6	33.29	-10.65	22.65	1.3	8	EACC-MCTC115	IPNV	38.6032	21.9532	55.2532	Okazaki 2008
26	0	33.29	-16.65	16.65	1.2	8	Omy111DU	IPNV	N.P.	N.P.	N.P.	Okazaki 2008
26	20	8.47	15.76	24.24	3	21	RTRAD89nt102658 RTRAD89nt096484	F. psychrophilum	N.P.	N.P.	N.P.	Liu 2015
26	21.9	59.1	0	59.1	3	10	Omy1517INRA	VHSV	N.P.	N.P.	N.P.	Verrier et al., 2013
27	26	14.72	18.64	33.36	2.94	2.45	Locus_13429-Locus_29357	F. psychrophilum	26	18.64	33.36	Fraslin et al, 2018
27	24.7	33	13.5	46.3	3	10	One18/1ASC	VHSV	N.P.	N.P.	N.P.	Verrier et al., 2013
28	53	11.89	47.06	58.94	3	15	RTRAD89nt093730 RTRAD89nt148989	F. psychrophilum	N.P.	N.P.	N.P.	Liu 2015
28	80	8.09	75.96	84.04	3	22	RTRAD89nt083376 RTRAD89nt128385	F. psychrophilum	N.P.	N.P.	N.P.	Liu 2015
28	80	7.42	76.29	83.71	3	24	RTRAD89nt083376 RTRAD89nt128385	F. psychrophilum	N.P.	N.P.	N.P.	Liu 2015
29	48	24.96	35.52	60.48	5.19	4.36	Locus_39503- Locus_57433	F. psychrophilum	48	35.52	60.48	Fraslin et al, 2018
29	43	22.61	31.7	54.3	2.15	11	Locus_70679-Locus_39503	F. psychrophilum	43	31.7	54.3	Fraslin et al, 2018
29	48	20.83	37.59	58.41	4.14	12	Locus_39503- Locus_35511	F. psychrophilum	48	37.59	58.41	Fraslin et al, 2018
29	19	33.29	2.35	35.65	1.1	8	OmyFGT3TUF	IPNV	N.P.	N.P.	N.P.	Okazaki 2008
29	21	26.63	7.68	34.32	1.5	10	EACC-MCTG66	IPNV	N.P.	N.P.	N.P.	Okazaki 2008
29	29	24.21	16.89	41.11	2.6	11	EAAC-MCTT122	IPNV	N.P.	N.P.	N.P.	Okazaki 2008
29	14.2	40	0.9	39.7	3	10	Ots108SSBI	VHSV	N.P.	N.P.	N.P.	Verrier
31	105	1	104.5	105.5	3	44	Omy1392INRA	VHSV	N.P.	N.P.	N.P.	Verrier
31	106	1	105.5	106.5	3	44	Omy1392INRA	VHSV	N.P.	N.P.	N.P.	Verrier
31	9	29.59	-5.8	23.8	2.2	13	EAAG-MCTC58	IPNV	N.P.	N.P.	N.P.	Okazaki 2008
N.P. Not ProJected in C.M.
