## Supplementary material for "The genetic basis of resistance to pathogens in rainbow trout: a meta-QTL analysis": Table S6

### Sheet: Sheet1
Table S6. The GWAS (Genome-Wide Association Study) studies on pathogen resistance-traits used in this study
Nº	Chromosome	Pathogen	Disease	Trait	Model	Marker type/number	Physical position (bp) in Original study	Physical position (bp) in Omyk_1.1a	Reference
1	1	F. columnare	Columnaris disease	Resistance	wssGWAS	Affx-88920221 - Affx-88954173	2301207 - 3237107	5877209 - 6302929	Silva et al., 2019
2	1	IPN Virus	Infectious pancreatic necrosis	Resistance	BSLMM	AX-564714180	11816099	11816099	D'Ambrosio et al., 2025
3	1	IPN Virus	Infectious pancreatic necrosis	Resistance	BSLMM	AX-578239392	11833088	11833088	D'Ambrosio et al., 2025
4	1	IPN Virus	Infectious pancreatic necrosis	Resistance	BSLMM	AX-564726411	12875479	12875479	D'Ambrosio et al., 2025
5	1	IPN Virus	Infectious pancreatic necrosis	Resistance	BSLMM	AX-89957079	13108828	13108828	D'Ambrosio et al., 2025
6	1	F. columnare	Columnaris disease	Resistance	wssGWAS	Affx-88952286 - Affx-88911654	9431533 - 10407809	13108828 - 14186549	Silva et al., 2019
7	1	IPN Virus	Infectious pancreatic necrosis	Resistance	BSLMM	AX-89918646	13330100	13330100	D'Ambrosio et al., 2025
8	1	IPN Virus	Infectious pancreatic necrosis	Resistance	BSLMM	AX-564768903	13356636	13356636	D'Ambrosio et al., 2025
9	1	IPN Virus	Infectious pancreatic necrosis	Resistance	BSLMM	AX-564733791	13424509	13424509	D'Ambrosio et al., 2025
10	1	IPN Virus	Infectious pancreatic necrosis	Resistance	BSLMM	AX-564559120	14223187	14223187	D'Ambrosio et al., 2025
11	1	IPN Virus	Infectious pancreatic necrosis	Resistance	BSLMM	AX-564690966	15113131	15113131	D'Ambrosio et al., 2025
12	1	IPN Virus	Infectious pancreatic necrosis	Resistance	BSLMM	AX-578240074	15125177	15125177	D'Ambrosio et al., 2025
13	1	IPN Virus	Infectious pancreatic necrosis	Resistance	BSLMM	AX-578242608	15150954	15150954	D'Ambrosio et al., 2025
14	1	IPN Virus	Infectious pancreatic necrosis	Resistance	BSLMM	AX-578242826	15491303	15491303	D'Ambrosio et al., 2025
15	1	IPN Virus	Infectious pancreatic necrosis	Resistance	BSLMM	AX-564725443	15857950	15857950	D'Ambrosio et al., 2025
16	1	IPN Virus	Infectious pancreatic necrosis	Resistance	BMR-BayesB	Affx-88940706 - Affx-88919761	37024181 - 37985996	37024181 - 37985996	Palti et al., 2024
17	1	IPN Virus	Infectious pancreatic necrosis	Resistance	BMR-BayesB	Affx-88955618 - Affx-88930703	48049099 - 48967892	48049099 - 48967892	Palti et al., 2024
18	1	IPN Virus	Infectious pancreatic necrosis	Resistance	wssGBLUP	Affx-88952382 - Affx-88938488	48632135 - 49623888	48632135 - 49623888	Palti et al., 2024
19	2	IPN Virus	Infectious pancreatic necrosis	Resistance	BSLMM	AX-564898476	17152576	17152576	D'Ambrosio et al., 2025
20	2	F. columnare	Columnaris disease	Resistance	wssGWAS	Affx-88912711 - Affx-88941285	37586371 - 38445257	52636273 - 53484619	Silva et al., 2019
21	2	IHN Virus	Infectious hematopoietic necrosis	Survival Days	wssGBLUP	Affx-88954877 - Affx-88928987	45383323 - 46361331	60539121 - 61501695	Vallejo et al., 2019
22	2	F. columnare	Columnaris disease	Resistance	wssGWAS	Affx-88959474 - Affx-88916549	66211405 - 67186468	81880905 - 82884963	Silva et al., 2019
23	3	P. salmonis	Salmonid rickettsial syndrome	Resistance	AIREML	Affx-88916453	14818380	11048759	Barria et al, 2019
24	3	F. psychrophilum	BCWD	Survival STATUS	wssGBLUP	Affx-88909970 - Affx-88904917	17812341 - 17812341	13986654 - 14787923	Vallejo et al., 2017
25	3	IHN Virus	Infectious hematopoietic necrosis	Resistance	wssGBLUP	Affx-88955207 - Affx-88951474	51104028 - 52087029	51104028 - 52087029	Palti et al., 2024
26	3	IHN Virus	Infectious hematopoietic necrosis	Resistance	wssGBLUP	Affx-88933807 - Affx-88905010	51430431 - 52429704	51430431 - 52429704	Palti et al., 2024
27	3	F. psychrophilum	BCWD	Survival STATUS	wssGBLUP	BCWD10F04977 - BCWD10F00765	55254048 - 55993431	52086925 - 52809929	Vallejo et al., 2017
28	3	F. psychrophilum	BCWD	Survival STATUS	ssBMR-BayesB	Affx-88917670 - Affx-88935875	55025670 - 55964831	52781125 - 53869282	Vallejo et al., 2017
29	3	F. psychrophilum	BCWD	Resistance	ssBMR-BayesB	Affx-88960392 - Affx-88918742	57059195 - 57335838	53869247 - 53869282	Vallejo et al., 2022
30	3	F. psychrophilum	BCWD	Resistance	ssBMR-BayesB	Affx-88960392 - Affx-88959279	57059195 - 57791465	53869282 - 54601808	Vallejo et al., 2022
31	3	F. psychrophilum	BCWD	Resistance	wssGBLUP	Affx-88960392 - Affx-88938003	57059195 - 58015058	53869282 - 54822143	Vallejo et al., 2022
32	3	F. psychrophilum	BCWD	Survival STATUS	wssGBLUP	Affx-88925949 - Affx-88919479	61621949 - 62558467	58437418 - 59360886	Vallejo et al., 2017
33	3	F. columnare	Columnaris disease	Aassociation to mortality	MLMA-LOCO	AX-89974385	64017036	60816521	Calboli et al., 2022
34	3	F. columnare	Columnaris disease	Aassociation to mortality	MLMA-LOCO	AX-89953544	64032477	60832469	Calboli et al., 2022
35	3	F. columnare	Columnaris disease	Resistance	MLMA-LOCO	Affx-88944857	64390419	61203936	Fraslin et al., 2022
36	3	F. psychrophilum	BCWD	Time to death	ssGBLUP	AX-89967826	64970000	61763743	Fraslin et al., 2019
37	3	F. columnare	Columnaris disease	Aassociation to mortality	MLMA-LOCO	AX-89976032	65733733	62539087	Calboli et al., 2022
38	3	F. psychrophilum	BCWD	Survival STATUS	wssGBLUP	Affx-88925305 - Affx-88929879	77108538 - 78076592	75564234 - 75963639	Vallejo et al., 2017
39	4	F. psychrophilum	BCWD	Resistance	BLUP	R20199	-	10713137	Campbell et al., 2014
40	4	A. salmonicida	Furunculosis	Survival	LMM-LOCO	AX-89965612 -	54733880	12013837	Marana et al., 2021
41	4	IHN Virus	Infectious hematopoietic necrosis	Survival Days	wssGBLUP	Affx-88923800 - Affx-88922397	68038853 - 68982815	24734697 - 23747702	Vallejo et al., 2019
42	4	F. psychrophilum	BCWD	Resistance	BLUP	R40622	-	28924815	Campbell et al., 2014
43	4	IHN Virus	Infectious hematopoietic necrosis	Survival Days	ssBMR	Affx-88939425 - Affx-88928526	74007109 - 74987590	32128899 - 33178544	Vallejo et al., 2019
44	4	F. psychrophilum	BCWD	Resistance	BLUP	R49259	-	45269136	Campbell et al., 2014
45	5	F. psychrophilum	BCWD	Survival STATUS	wssGBLUP	Affx-88930371 - Affx-88921454	11245430 - 12244569	13900537 - 14915881	Vallejo et al., 2017
46	5	F. psychrophilum	BCWD	Survival STATUS	wssGBLUP	Affx-88916119 - Affx-88936955	11339155 - 12329117	13995537 - 14996663	Vallejo et al., 2017
47	5	F. psychrophilum	BCWD	Survival STATUS	wssGBLUP	BCWD10F15578 - BCWD10F00357	11966155 - 12948479	14634019 - 15647082	Vallejo et al., 2017
48	5	IHN Virus	Infectious hematopoietic necrosis	Resistance	BMR-BayesB	Affx-88906315 - Affx-88940046	19009057 - 19953516	19009057 - 19953516	Palti et al., 2024
49	5	IHN Virus	Infectious hematopoietic necrosis	Resistance	BLUP	R19689	-	22265600	Campbell et al., 2014
50	5	IHN Virus	Infectious hematopoietic necrosis	Resistance	BLUP	R04597	-	31855495	Campbell et al., 2014
51	5	IPN Virus	Infectious pancreatic necrosis	Binary Survival	BayesC	AX-89944302	29773000	33021890	Rodríguez et al., 2019
52	5	IPN Virus	Infectious pancreatic necrosis	Binary Survival	BayesC	AX-89950201	29774000	33022211	Rodríguez et al., 2019
53	5	F. columnare	Columnaris disease	Aassociation to mortality	MLMA-LOCO	AX-89941920	33328665	36606242	Calboli et al., 2022
54	5	IHN Virus	Infectious hematopoietic necrosis	Resistance	BMR-BayesB	Affx-88954192 - Affx-88917739	43002688 - 43987163	43002688 - 43987163	Palti et al., 2024
55	5	F. psychrophilum	BCWD	Survival STATUS	wssGBLUP	BCWD10F02753 - BCWD10F18861	41094726 - 41686801	44459280 - 45052108	Vallejo et al., 2017
56	5	F. columnare	Columnaris disease	Aassociation to mortality	MLMA-LOCO	Ax-89942562	50326041	53779695	Calboli et al., 2022
57	5	F. columnare	Columnaris disease	Aassociation to mortality	MLMA-LOCO	AX-8995739	54795322	58298494	Calboli et al., 2022
58	5	F. columnare	Columnaris disease	Aassociation to mortality	MLMA-LOCO	AX-89931734	55555433	59083831	Calboli et al., 2022
59	5	P. salmonis	Salmonid rickettsial syndrome	Resistance	AIREML	Affx-88951679	68055053	71833982	Barria et al, 2019
60	5	IPN Virus	Infectious pancreatic necrosis	Time to death	BayesC	AX-89955973	81679000	87404277	Rodríguez et al., 2019
61	5	IPN Virus	Infectious pancreatic necrosis	Resistance	MLMA-LOCO	AX-89973557	85000000	91877789	Ahmad et al, 2024
62	5	IPN Virus	Infectious pancreatic necrosis	Time to death	BayesC	AX-89921775	86195000	92638979	Rodríguez et al., 2019
63	5	IPN Virus	Infectious pancreatic necrosis	Binary Survival	BayesC	AX-89946704	86995000	93640840	Rodríguez et al., 2019
64	6	F. columnare	Columnaris disease	Resistance	wssGWAS	Affx-88918979 - Affx-88930111	4230508 - 5197305	6551795 - 7612774	Silva et al., 2019
65	6	F. psychrophilum	BCWD	Resistance	BLUP	R34531	-	9085776	Campbell et al., 2014
66	6	IHN Virus	Infectious hematopoietic necrosis	Resistance	BLUP	R52674	-	20368638	Campbell et al., 2014
67	6	IHN Virus	Infectious hematopoietic necrosis	Resistance	BLUP	R14353	-	20442378	Campbell et al., 2014
68	6	IHN Virus	Infectious hematopoietic necrosis	Resistance	BMR-BayesB	Affx-88944756 - Affx-88920694	25050389 - 25985630	25050389 - 25985630	Palti et al., 2024
69	6	IHN Virus	Infectious hematopoietic necrosis	Resistance	wssGBLUP	Affx-88919141 - Affx-88953291	25083663 - 26066808	25083663 - 26066808	Palti et al., 2024
70	6	IHN Virus	Infectious hematopoietic necrosis	Resistance	BLUP	R03138	-	25406271	Campbell et al., 2014
71	6	IHN Virus	Infectious hematopoietic necrosis	Resistance	BLUP	R14972	-	30598146	Campbell et al., 2014
72	6	IHN Virus	Infectious hematopoietic necrosis	Resistance	BLUP	R33079	-	30759822	Campbell et al., 2014
73	6	IHN Virus	Infectious hematopoietic necrosis	Resistance	BLUP	R21407	-	31624352	Campbell et al., 2014
74	6	IHN Virus	Infectious hematopoietic necrosis	Resistance	BLUP	R53350	-	33491190	Campbell et al., 2014
75	6	IHN Virus	Infectious hematopoietic necrosis	Resistance	BLUP	R24813	-	35137024	Campbell et al., 2014
76	6	IHN Virus	Infectious hematopoietic necrosis	Survival Days	ssBMR	Affx-88929527 - Affx-88939372	68134086 - 68990700	73061678 - 73928938	Vallejo et al., 2019
77	6	IPN Virus	Infectious pancreatic necrosis	Binary Survival	BayesC	AX-89960378	69996000	74946387	Rodríguez et al., 2019
78	6	IPN Virus	Infectious pancreatic necrosis	Time to death	BayesC	AX-89964260	71349000	76327182	Rodríguez et al., 2019
79	7	IHN Virus	Infectious hematopoietic necrosis	Resistance	BMR-BayesB	Affx-88941998 - Affx-88958253	21017550 - 21868247	21017550 - 21868247	Palti et al., 2024
80	7	F. psychrophilum	BCWD	Time to death	ssGBLUP	AX-89937283	19340000	25594417	Fraslin et al., 2019
81	7	F. psychrophilum	BCWD	Time to death	ssGBLUP	AX-89941977	41610000	50262398	Fraslin et al., 2019
82	7	F. psychrophilum	BCWD	Resistance	wssGBLUP	Affx-88954123 - Affx-88908096	64274121 - 64984131	73028916 - 73735244	Vallejo et al., 2022
83	8	IHN Virus	Infectious hematopoietic necrosis	Resistance	BLUP	R52799	-	7418185	Campbell et al., 2014
84	8	F. columnare	Columnaris disease	Resistance	wssGWAS	Affx-88914007 - Affx-88948574	12432114 - 13425593	15446006 - 16426620	Silva et al., 2019
85	8	IPN Virus	Infectious pancreatic necrosis	Binary Survival	BayesC	AX-89962297	12919000	15939528	Rodríguez et al., 2019
86	8	IPN Virus	Infectious pancreatic necrosis	Time to death	BayesC	AX-89919605	15655000	18655578	Rodríguez et al., 2019
87	8	F. psychrophilum	BCWD	Resistance	BLUP	R46637		19949939	Campbell et al., 2014
88	8	IPN Virus	Infectious pancreatic necrosis	Resistance	MLMA-LOCO	AX-89933013	18090000	21085294	Ahmad et al, 2024
89	8	F. columnare	Columnaris disease	Resistance	wssGWAS	Affx-88910195 - Affx-88955224	27,954,167–28,911,002	31136378 - 32107585	Silva et al., 2019
90	8	IPN Virus	Infectious pancreatic necrosis	Resistance	BSLMM	AX-298393569	31660427	31660427	D'Ambrosio et al., 2025
91	8	IHN Virus	Infectious hematopoietic necrosis	Resistance	BMR-BayesB	Affx-88937384 - Affx-88925776	53052503 - 53969345	53052503 - 53969345	Palti et al., 2024
92	8	F. columnare	Columnaris disease	Resistance	wssGWAS	Affx-88927151 - Affx-88958769	35810116 - 36734512	68318214	Silva et al., 2019
93	8	F. psychrophilum	BCWD	Resistance	wssGBLUP	Affx-88918401 - Affx-88918362	57030022 - 57990833	71266027 - 72220418	Vallejo et al., 2022
94	8	F. columnare	Columnaris disease	Resistance	wssGWAS	Affx-88923706 - Affx-88916609	66510299 - 67487681	76034674 - 76881567	Silva et al., 2019
95	8	F. columnare	Columnaris disease	Resistance	wssGWAS	Affx-88919407 - Affx-88912966	41096300 - 41961648	77475160 - 78273482	Silva et al., 2019
96	8	F. columnare	Columnaris disease	Resistance	wssGWAS	Affx-88940010 - Affx-88942756	26575732 - 27437130	78558946 - 79435623	Silva et al., 2019
97	8	F. psychrophilum	BCWD	Survival STATUS	BayesB	Affx-88955037 - Affx-88906927	15012572 - 15954248	81222412 - 82344590	Vallejo et al., 2017
98	8	F. psychrophilum	BCWD	Resistance	ssBMR-BayesB	Affx-88955037 - Affx-88906927	59071937 - 59743776	81222412 - 82344590	Vallejo et al., 2022
99	8	F. psychrophilum	BCWD	Resistance	wssGBLUP	Affx-88959850 - Affx-88952255	25853803 - 26848204	82351459 - 82881517	Vallejo et al., 2022
100	9	F. columnare	Columnaris disease	Resistance	wssGWAS	Affx-88933418 - Affx-88932687	13029157 - 13930763	56707351 - 57732610	Silva et al., 2019
101	9	F. columnare	Columnaris disease	Resistance	wssGWAS	Affx-88919315 - Affx-88950719	15680409 - 16648321	62174478 - 63150896	Silva et al., 2019
102	9	F. psychrophilum	BCWD	Resistance	BLUP	R53165	28704800 - 29704625	62617046	Campbell et al., 2014
103	9	IPN Virus	Infectious pancreatic necrosis	Time to death	BayesC	AX-89919030	14136821 - 14976738	67284319	Rodríguez et al., 2019
104	9	F. columnare	Columnaris disease	Resistance	wssGWAS	Affx-88923649 - Affx-88923401	20284236 - 21267747	70369660 - 72150391	Silva et al., 2019
105	10	IHN Virus	Infectious hematopoietic necrosis	Resistance	BLUP	R05136	33372622 - 34329512	21720255	Campbell et al., 2014
106	10	IPN Virus	Infectious pancreatic necrosis	Resistance	MLMA-LOCO	AX-89958047	27740000	31710331	Ahmad et al, 2024
107	10	F. columnare	Columnaris disease	Resistance	wssGWAS	Affx-88920532 - Affx-88916735	29,581,097–30,577,995	33576111 - 34548899	Silva et al., 2019
108	10	F. psychrophilum	BCWD	Survival STATUS	wssGBLUP	Affx-88925834 - Affx-88904643	31536788-32,517,865	35553671 - 36620683	Vallejo et al., 2017
109	10	IHN Virus	Infectious hematopoietic necrosis	Resistance	wssGBLUP	Affx-88928023 - Affx-88930040	35810116 - 36734512	35810116 - 36734512	Palti et al., 2024
110	10	F. columnare	Columnaris disease	Resistance	wssGWAS	Affx-88941227 - Affx-88904550	35,177,214–36,166,546	39272638 - 40281253	Silva et al., 2019
111	10	F. psychrophilum	BCWD	Resistance	BLUP	R13883	-	44442411	Campbell et al., 2014
112	10	F. psychrophilum	BCWD	Time to death	ssGBLUP	AX-89966252	49880000	54336457	Fraslin et al., 2019
113	11	F. columnare	Columnaris disease	Resistance	wssGWAS	Affx-88925342 - Affx-88919279	10,741,327–11,703,113	13236320 - 14201000	Silva et al., 2019
114	11	IPN Virus	Infectious pancreatic necrosis	Resistance	BSLMM	AX-564602468	14522132	14522132	D'Ambrosio et al., 2025
115	11	IHN Virus	Infectious hematopoietic necrosis	Resistance	BLUP	R48860	-	16934757	Campbell et al., 2014
116	11	F. columnare	Columnaris disease	Resistance	wssGWAS	Affx-88942955 - Affx-88952300	19,987,730–20,963,900	22842225 - 23850495	Silva et al., 2019
117	11	IPN Virus	Infectious pancreatic necrosis	Time to death	BayesC	AX-89954884 -	23271000	26200444	Rodríguez et al., 2019
118	11	F. columnare	Columnaris disease	Resistance	wssGWAS	Affx-88915068 - Affx-88937020	24,003,333–24,980,010	26923598 - 27999470	Silva et al., 2019
119	11	F. psychrophilum	BCWD	Resistance	wssGBLUP	Affx-88920426 - Affx-88919591	51095728-51,956,812	30987616 - 31847588	Vallejo et al., 2022
120	11	IPN Virus	Infectious pancreatic necrosis	Resistance	MLMA-LOCO	AX-89945427	39420000	42381795	Ahmad et al, 2024
121	11	A. salmonicida	Furunculosis	Time to death	LMM-LOCO	AX-89965839	39901842	42857280	Marana et al., 2021
122	11	IPN Virus	Infectious pancreatic necrosis	Resistance	MLMA-LOCO	AX-89975610	49110000	43128746	Ahmad et al, 2024
123	11	IHN Virus	Infectious hematopoietic necrosis	Resistance	BMR-BayesB	Affx-88911746 - Affx-88928288	57030022 - 57990833	57030022 - 57990833	Palti et al., 2024
124	11	A. salmonicida	Furunculosis	Time to death	LMM-LOCO	AX-89942657	56061980	59019488	Marana et al., 2021
125	11	A. salmonicida	Furunculosis	Time to death	LMM-LOCO	AX-89919380	58124529	61196699	Marana et al., 2021
126	11	IHN Virus	Infectious hematopoietic necrosis	Resistance	BLUP	R39227	-	61524790	Campbell et al., 2014
127	11	A. salmonicida	Furunculosis	AS Survival	LMM-LOCO	AX-89976064	61934614	65121697	Marana et al., 2021
128	11	A. salmonicida	Furunculosis	Time to death	LMM-LOCO	AX-89963218	64707318	67994309	Marana et al., 2021
129	12	F. columnare	Columnaris disease	Resistance	MLMA-LOCO	Affx-88908225	5316265	7941565	Fraslin et al., 2022
130	12	IPN Virus	Infectious pancreatic necrosis	Resistance	BSLMM	AX-564618193	26056954	26056954	D'Ambrosio et al., 2025
131	12	F. columnare	Columnaris disease	Resistance	wssGWAS	Affx-88918831 - Affx-88918749	45,554,341–46,523,458	49155759 - 50106018	Silva et al., 2019
132	12	F. columnare	Columnaris disease	Resistance	wssGWAS	Affx-88916873 - Affx-88961655	49,164,838–50,133,047	52738270 - 53700342	Silva et al., 2019
133	12	IHN Virus	Infectious hematopoietic necrosis	Resistance	wssGBLUP	Affx-88913164 - Affx-88923715	66510299 - 67487681	66510299 - 67487681	Palti et al., 2024
134	13	F. psychrophilum	BCWD	Survival STATUS	wssGBLUP	BCWD10F05067 - BCWD10F24318	11230016-11,602,309	13670616 - 14019404	Vallejo et al., 2017
135	13	IPN Virus	Infectious pancreatic necrosis	Time to death	BayesC	AX-89964133	18398000	20913267	Rodríguez et al., 2019
136	13	IHN Virus	Infectious hematopoietic necrosis	Resistance	BLUP	R45284	-	24913566	Campbell et al., 2014
137	13	IHN Virus	Infectious hematopoietic necrosis	Resistance	BMR-BayesB	Affx-88930116 - Affx-88942374	41096300 - 41961648	41096300 - 41961648	Palti et al., 2024
138	13	IPN Virus	Infectious pancreatic necrosis	Binary Survival	MLMA-LOCO	AX-89946108	40180000	43266137	Ahmad et al, 2024
139	13	IPN Virus	Infectious pancreatic necrosis	Time to death	MLMA-LOCO	AX-89946108	40180000	43266137	Ahmad et al, 2024
140	13	IPN Virus	Infectious pancreatic necrosis	Resistance	BSLMM	AX-578666916	48670239	48670239	D'Ambrosio et al., 2025
141	13	IPN Virus	Infectious pancreatic necrosis	Resistance	BSLMM	AX-564888254	48724724	48724724	D'Ambrosio et al., 2025
142	13	IPN Virus	Infectious pancreatic necrosis	Resistance	BSLMM	AX-579021194	48770297	48770297	D'Ambrosio et al., 2025
143	13	IPN Virus	Infectious pancreatic necrosis	Resistance	BSLMM	AX-578667058	49069672	49069672	D'Ambrosio et al., 2025
144	13	IPN Virus	Infectious pancreatic necrosis	Resistance	BSLMM	AX-564888311	51394091	51394091	D'Ambrosio et al., 2025
145	13	IPN Virus	Infectious pancreatic necrosis	Resistance	BSLMM	AX-578669743	60516081	60516081	D'Ambrosio et al., 2025
146	14	IPN Virus	Infectious pancreatic necrosis	Resistance	BSLMM	AX-298114291	9993684	9993684	D'Ambrosio et al., 2025
147	14	F. columnare	Columnaris disease	Resistance	wssGWAS	Affx-88904616 - Affx-88917061	17,503,583–18,499,177	39361897 - 41927597	Silva et al., 2019
148	15	IPN Virus	Infectious pancreatic necrosis	Binary Survival	BayesC	AX-89933583	13021000	16428283	Rodríguez et al., 2019
149	15	IPN Virus	Infectious pancreatic necrosis	Resistance	MLMA-LOCO	AX-89948367	17660000	21125669	Ahmad et al, 2024
150	15	A. salmonicida	Furunculosis	AS Survival	LMM-LOCO	AX-89918838	19112526	22601764	Marana et al., 2021
151	15	F. psychrophilum	BCWD	Survival STATUS	wssGBLUP	BCWD10F00773 - BCWD10F16617	38446758-39,349,228	42546647 - 43596741	Vallejo et al., 2017
152	15	F. columnare	Columnaris disease	Resistance	MLMA-LOCO	Affx-88949366	41172606	45384972	Fraslin et al., 2022
153	16	IPN Virus	Infectious pancreatic necrosis	Resistance	BSLMM	AX-565279753	25948	25948	D'Ambrosio et al., 2025
154	16	IPN Virus	Infectious pancreatic necrosis	Resistance	BSLMM	AX-564709071	50475	50475	D'Ambrosio et al., 2025
155	16	IPN Virus	Infectious pancreatic necrosis	Resistance	BSLMM	AX-564710565	402703	402703	D'Ambrosio et al., 2025
156	16	IPN Virus	Infectious pancreatic necrosis	Resistance	BSLMM	AX-564711785	773151	773151	D'Ambrosio et al., 2025
157	16	IPN Virus	Infectious pancreatic necrosis	Resistance	BSLMM	AX-171601028	1982167	1982167	D'Ambrosio et al., 2025
158	16	IPN Virus	Infectious pancreatic necrosis	Resistance	BSLMM	AX-564712030	2258205	2258205	D'Ambrosio et al., 2025
159	16	IPN Virus	Infectious pancreatic necrosis	Resistance	BSLMM	AX-578720839	2287808	2287808	D'Ambrosio et al., 2025
160	16	IPN Virus	Infectious pancreatic necrosis	Resistance	MLMA-LOCO	AX-89961019	3530000	6932362	Ahmad et al, 2024
161	16	F. psychrophilum	BCWD	Resistance	BLUP	R45138	-	17265194	Campbell et al., 2014
162	16	F. psychrophilum	BCWD	Resistance	BLUP	R46743	-	17331205	Campbell et al., 2014
163	16	A. salmonicida	Furunculosis	Survival	LMM-LOCO	AX-89976723	16278865	19107648	Marana et al., 2021
164	16	IHN Virus	Infectious hematopoietic necrosis	Survival Days	ssBMR	Affx-88954356 - Affx-88951804	24057372-24,944,118	26949790 - 27835179	Vallejo et al., 2019
165	16	A. salmonicida	Furunculosis	Survival	LMM-LOCO	AX-89955003	37206251	40411668	Marana et al., 2021
166	16	A. salmonicida	Furunculosis	Time to death	LMM-LOCO	AX-89926977	39677850	42909875	Marana et al., 2021
167	16	A. salmonicida	Furunculosis	Time to death	LMM-LOCO	AX-89969631	44822522	48210249	Marana et al., 2021
168	16	A. salmonicida	Furunculosis	Survival	LMM-LOCO	AX-89969631	44822522	48210249	Marana et al., 2021
169	16	A. salmonicida	Furunculosis	Time to death	LMM-LOCO	AX-89924175	44834124	48220966	Marana et al., 2021
170	16	A. salmonicida	Furunculosis	Survival	LMM-LOCO	AX-89924175	44834124	48220966	Marana et al., 2021
171	16	A. salmonicida	Furunculosis	Time to death	LMM-LOCO	AX-89973999	44846688	48231736	Marana et al., 2021
172	16	A. salmonicida	Furunculosis	Survival	LMM-LOCO	AX-89973999	44846688	48231736	Marana et al., 2021
173	16	A. salmonicida	Furunculosis	Survival	LMM-LOCO	AX-89964054	44952397	48349717	Marana et al., 2021
174	16	A. salmonicida	Furunculosis	Time to death	LMM-LOCO	AX-89919325	49570500	53039122	Marana et al., 2021
175	16	A. salmonicida	Furunculosis	Time to death	LMM-LOCO	AX-89934677	52680845	56176558	Marana et al., 2021
176	16	I. multifiliis	White spot disease	Time to disease/death	LMM-LOCO	AX−89960822	60496258	64089052	Jafaar et al., 2020
177	16	I. multifiliis	White spot disease	Time to disease/death	LMM-LOCO	AX−89934892	60498371	64091171	Jafaar et al., 2020
178	16	I. multifiliis	White spot disease	Time to disease/death	LMM-LOCO	AX−89936665	60515930	64108635	Jafaar et al., 2020
179	16	I. multifiliis	White spot disease	Time to disease/death	LMM-LOCO	AX−89976110	60609017	64210765	Jafaar et al., 2020
180	16	A. salmonicida	Furunculosis	Time to death	LMM-LOCO	AX-89976064	61934614	65121697	Marana et al., 2021
181	17	F. psychrophilum	BCWD	Resistance	BLUP	R26956	-	19891915	Campbell et al., 2014
182	17	F. psychrophilum	BCWD	Resistance	BLUP	R46597	-	23002595	Campbell et al., 2014
183	17	IHN Virus	Infectious hematopoietic necrosis	Resistance	wssGBLUP	Affx-88955005 - Affx-88913439	26575732 - 27437130	26575732 - 27437130	Palti et al., 2024
184	17	F. columnare	Columnaris disease	Resistance	wssGWAS	Affx-88915578 - Affx-88951951	30,443,799–31,246,426	45693778 - 46483909	Silva et al., 2019
185	17	I. multifiliis	White spot disease	Time to disease/death	LMM-LOCO	AX−89957772	48828265	64380494	Jafaar et al., 2020
186	17	IHN Virus	Infectious hematopoietic necrosis	Survival Days	ssBMR	Affx-88955435 - Affx-88944415	51034316-51,997,613	66902784 - 67853941	Vallejo et al., 2019
187	17	I. multifiliis	White spot disease	Time to disease/death	LMM-LOCO	AX−89923139	52080013	67935699	Jafaar et al., 2020
188	17	I. multifiliis	White spot disease	Time to disease/death	LMM-LOCO	AX-89947214	52422379	68316435	Jafaar et al., 2020
189	17	F. columnare	Columnaris disease	Resistance	wssGWAS	Affx-88941723 - Affx-88930918	54,077,677–55,070,553	69979524 - 70950038	Silva et al., 2019
190	17	F. columnare	Columnaris disease	Resistance	wssGWAS	Affx-88928607 - Affx-88956489	57,087,593–58,071,730	73073201 - 74070313	Silva et al., 2019
191	17	IHN Virus	Infectious hematopoietic necrosis	Survival Days	ssBMR	Affx-88934715 - Affx-88947595	59030557-59,975,343	75061321 - 76007966	Vallejo et al., 2019
192	17	F. columnare	Columnaris disease	Resistance	wssGWAS	Affx-88934715 - Affx-88947595	59,030,557–59,975,343	75061321 - 76007966	Silva et al., 2019
193	17	F. psychrophilum	BCWD	Time to death	ssGBLUP	AX-89938324	59330000	75370201	Fraslin et al., 2019
194	17	IHN Virus	Infectious hematopoietic necrosis	Survival Days	wssGBLUP	Affx-88919103 - Affx-88944127	59332327-60,281,825	75370201 - 76319059	Vallejo et al., 2019
195	17	F. columnare	Columnaris disease	Resistance	wssGWAS	Affx-88944127 - Affx-88956686	60,281,825–61,260,250	76319059 - 77300821	Silva et al., 2019
196	17	F. columnare	Columnaris disease	Resistance	wssGWAS	Affx-88932531 - Affx-88933611	61,685,815–62,683,690	77727418 - 78847026	Silva et al., 2019
197	17	F. columnare	Columnaris disease	Resistance	wssGWAS	Affx-88923456 - Affx-88919735	61,789,296–62,742,113	77825828 - 78909437	Silva et al., 2019
198	18	IHN Virus	Infectious hematopoietic necrosis	Resistance	BLUP	R18850	-	73439410	Campbell et al., 2014
199	19	IHN Virus	Infectious hematopoietic necrosis	Resistance	wssGBLUP	Affx-88940815 - Affx-88911258	15012572 - 15954248	15012572 - 15954248	Palti et al., 2024
200	19	F. psychrophilum	BCWD	Resistance	ssBMR-BayesB	Affx-88913180 - Affx-88910643	26120129-26,933,022	28979933 - 29795383	Vallejo et al., 2022
201	19	F. psychrophilum	BCWD	Resistance	wssGBLUP	Affx-88913180 - Affx-88910643	26120129-26,933,022	28979933 - 29795383	Vallejo et al., 2022
202	19	F. psychrophilum	BCWD	Resistance	wssGBLUP	Affx-88917202 - Affx-88920174	54384780-55,351,545	58871423 - 59971250	Vallejo et al., 2022
203	19	IHN Virus	Infectious hematopoietic necrosis	Resistance	BMR-BayesB	Affx-88919240 - Affx-88958570	59071937 - 59743776	59071937 - 59743776	Palti et al., 2024
204	20	F. psychrophilum	BCWD	Resistance	ssBMR-BayesB	Affx-88934418 - Affx-88935291	17057878-17,792,663	20289746 - 21021654	Vallejo et al., 2022
205	21	F. columnare	Columnaris disease	Resistance	wssGWAS	Affx-88924627 - Affx-88961166	11,636,165–12,635,637	20097575 - 21110221	Silva et al., 2019
206	21	V. anguillarum	Vibriosis	Resistance	LMM-LOCO	AX-89969941	13976778	22497427	Karami et al., 2020
207	21	V. anguillarum	Vibriosis	Resistance	LMM-LOCO	AX-89945921	14114149	22633238	Karami et al., 2020
208	21	F. columnare	Columnaris disease	Resistance	wssGWAS	Affx-88954133 - Affx-88959956	14,178,714–15,156,045	22697451 - 23664895	Silva et al., 2019
209	21	V. anguillarum	Vibriosis	Resistance	LMM-LOCO	AX-89934035	14608563	23091553	Karami et al., 2020
210	21	V. anguillarum	Vibriosis	Resistance	LMM-LOCO	AX-89918956	15109525	23617213	Karami et al., 2020
211	21	IHN Virus	Infectious hematopoietic necrosis	Resistance	wssGBLUP	Affx-88919092 - Affx-88925348	25853803 - 26848204	25853803 - 26848204	Palti et al., 2024
212	21	IHN Virus	Infectious hematopoietic necrosis	Survival Days	wssGBLUP	Affx-88932453 - Affx-88916492	22119421-23,117,999	30580550 - 31586792	Vallejo et al., 2019
213	21	IPN Virus	Infectious pancreatic necrosis	Time to death	BayesC	AX-89929860	33915000	42535146	Rodríguez et al., 2019
214	21	IHN Virus	Infectious hematopoietic necrosis	Survival Days	wssGBLUP	Affx-88932908 - Affx-88907074	39913253-40,900,383	48385390 - 49370122	Vallejo et al., 2019
215	21	IPN Virus	Infectious pancreatic necrosis	Time to death	BayesC	AX-89928391	40422000	48897931	Rodríguez et al., 2019
216	21	IPN Virus	Infectious pancreatic necrosis	Binary Survival	BayesC	AX-89928391	40422000	48897931	Rodríguez et al., 2019
217	21	IPN Virus	Infectious pancreatic necrosis	Resistance	MLMA-LOCO	AX-89966517	43870000	52470871	Ahmad et al, 2024
218	22	IPN Virus	Infectious pancreatic necrosis	Resistance	BSLMM	AX-564933197	13155734	13155734	D'Ambrosio et al., 2025
219	22	IPN Virus	Infectious pancreatic necrosis	Resistance	BSLMM	AX-578884865	35427230	35427230	D'Ambrosio et al., 2025
220	22	IPN Virus	Infectious pancreatic necrosis	Resistance	BSLMM	AX-565407488	35484747	35484747	D'Ambrosio et al., 2025
221	22	IPN Virus	Infectious pancreatic necrosis	Resistance	BSLMM	AX-578882935	35490275	35490275	D'Ambrosio et al., 2025
222	22	IPN Virus	Infectious pancreatic necrosis	Resistance	BSLMM	AX-565406239	35572115	35572115	D'Ambrosio et al., 2025
223	22	IPN Virus	Infectious pancreatic necrosis	Resistance	BSLMM	AX-578882969	35577677	35577677	D'Ambrosio et al., 2025
224	22	IPN Virus	Infectious pancreatic necrosis	Resistance	BSLMM	AX-89945075	35699314	35699314	D'Ambrosio et al., 2025
225	22	IPN Virus	Infectious pancreatic necrosis	Resistance	BSLMM	AX-565406294	35839289	35839289	D'Ambrosio et al., 2025
226	22	IPN Virus	Infectious pancreatic necrosis	Resistance	BSLMM	AX-564927499	35909034	35909034	D'Ambrosio et al., 2025
227	22	IPN Virus	Infectious pancreatic necrosis	Resistance	BSLMM	AX-565133771	40326787	40326787	D'Ambrosio et al., 2025
228	22	IPN Virus	Infectious pancreatic necrosis	Resistance	BSLMM	AX-565408929	40327296	40327296	D'Ambrosio et al., 2025
229	22	IPN Virus	Infectious pancreatic necrosis	Resistance	BSLMM	AX-565407271	40343344	40343344	D'Ambrosio et al., 2025
230	22	IPN Virus	Infectious pancreatic necrosis	Resistance	BSLMM	AX-565407288	40394178	40394178	D'Ambrosio et al., 2025
231	22	IPN Virus	Infectious pancreatic necrosis	Resistance	BSLMM	AX-565407289	40394713	40394713	D'Ambrosio et al., 2025
232	23	IHN Virus	Infectious hematopoietic necrosis	Resistance	BMR-BayesB	Affx-88914566 - Affx-88906601	13029157 - 13930763	13029157 - 13930763	Palti et al., 2024
233	23	IHN Virus	Infectious hematopoietic necrosis	Resistance	wssGBLUP	Affx-88911729 - Affx-88934547	15680409 - 16648321	15680409 - 16648321	Palti et al., 2024
234	23	F. columnare	Columnaris disease	Resistance	wssGWAS	Affx-88944584 - Affx-88906618	7,188,750–8,154,673	17359244 - 18317048	Silva et al., 2019
235	23	IPN Virus	Infectious pancreatic necrosis	Binary Survival	BayesC	AX-89951900	8146000	18309042	Rodríguez et al., 2019
236	23	F. columnare	Columnaris disease	Resistance	wssGWAS	Affx-88925895 - Affx-88930453	9,817,471–10,809,676	19945890 - 20942525	Silva et al., 2019
237	23	IPN Virus	Infectious pancreatic necrosis	Binary Survival	BayesC	AX-89938762	13468000	23612350	Rodríguez et al., 2019
238	23	IHN Virus	Infectious hematopoietic necrosis	Resistance	wssGBLUP	Affx-88958162 - Affx-88907862	28704800 - 29704625	28704800 - 29704625	Palti et al., 2024
239	23	F. psychrophilum	BCWD	Resistance	ssBMR-BayesB	Affx-88933097 - Affx-88923588	10072985-10,919,761	48439128 - 49295922	Vallejo et al., 2022
240	24	Piscirickettsia salmonis	Salmonid rickettsial syndrome	Resistance	ssGWAS	Affx-88927397	11828385	12302210	Barria et al, 2019
241	25	A. salmonicida	Furunculosis	Time to death	LMM-LOCO	AX-89933102	49243042	10230926	Marana et al., 2021
242	25	IHN Virus	Infectious hematopoietic necrosis	Resistance	BLUP	R53135	-	10885770	Campbell et al., 2014
243	25	A. salmonicida	Furunculosis	Time to death	LMM-LOCO	AX-89956080	50865587	11916756	Marana et al., 2021
244	25	A. salmonicida	Furunculosis	Time to death	LMM-LOCO	AX-89957036	52861958	13953432	Marana et al., 2021
245	25	IPN Virus	Infectious pancreatic necrosis	Resistance	MLMA-LOCO	AX-89917441	56140000	17265101	Ahmad et al, 2024
246	25	F. psychrophilum	BCWD	Resistance	BLUP	R08795	-	17349926	Campbell et al., 2014
247	25	F. psychrophilum	BCWD	Resistance	ssBMR-BayesB	Affx-88959998 - Affx-88928024	66242140-66,803,508	28073603 - 28644773	Vallejo et al., 2022
248	25	F. psychrophilum	BCWD	Resistance	wssGBLUP	Affx-88959998 - Affx-88928024	66242140-66,803,508	28073603 - 28644773	Vallejo et al., 2022
249	25	IHN Virus	Infectious hematopoietic necrosis	Resistance	BLUP	R46528	-	39770611	Campbell et al., 2014
250	26	IHN Virus	Infectious hematopoietic necrosis	Survival Days	ssBMR	Affx-88931236 - Affx-88925053	15009533-15,969,232	24843356 - 25839193	Vallejo et al., 2019
251	26	F. psychrophilum	BCWD	Resistance	wssGBLUP	Affx-88953060 - Affx-88931037	26516390-27,037,551	36351194 - 37460362	Vallejo et al., 2022
252	26	IHN Virus	Infectious hematopoietic necrosis	Resistance	BLUP	R52586	-	40802522	Campbell et al., 2014
253	27	Piscirickettsia salmonis	Salmonid rickettsial syndrome	Resistance	ssGWAS	Affx-88923370	9998276	10194278	Barria et al, 2019
254	27	Piscirickettsia salmonis	Salmonid rickettsial syndrome	Resistance	ssGWAS	Affx-88923370	9998276	10194278	Barria et al, 2019
255	27	IPN Virus	Infectious pancreatic necrosis	Resistance	MLMA-LOCO	AX-89921954	12530000	12738206	Ahmad et al, 2024
256	27	IPN Virus	Infectious pancreatic necrosis	Resistance	MLMA-LOCO	AX-89921954	12738206	12738206	Ahmad et al, 2024
257	28	IHN Virus	Infectious hematopoietic necrosis	Resistance	ssBMR	Affx-88912736 - Affx-88929314	13000180-13,927,035	13394732 - 14330279	Vallejo et al., 2019
258	28	IPN Virus	Infectious pancreatic necrosis	Resistance	BSLMM	AX-89963799	15342242	15342242	D'Ambrosio et al., 2025
259	28	IPN Virus	Infectious pancreatic necrosis	Resistance	BSLMM	AX-578991831	18009225	18009225	D'Ambrosio et al., 2025
260	28	IPN Virus	Infectious pancreatic necrosis	Resistance	BSLMM	AX-565484548	18413047	18413047	D'Ambrosio et al., 2025
261	28	IPN Virus	Infectious pancreatic necrosis	Resistance	BSLMM	AX-565011274	19207695	19207695	D'Ambrosio et al., 2025
262	28	IPN Virus	Infectious pancreatic necrosis	Resistance	BSLMM	AX-565009231	19729884	19729884	D'Ambrosio et al., 2025
263	28	IPN Virus	Infectious pancreatic necrosis	Resistance	BSLMM	AX-565484597	20472799	20472799	D'Ambrosio et al., 2025
264	28	IPN Virus	Infectious pancreatic necrosis	Resistance	BSLMM	AX-298518121	20494901	20494901	D'Ambrosio et al., 2025
265	28	IPN Virus	Infectious pancreatic necrosis	Resistance	BSLMM	AX-565009263	20585570	20585570	D'Ambrosio et al., 2025
266	28	F. columnare	Columnaris disease	Resistance	wssGWAS	Affx-88955437 - Affx-88906826	30,120,286–31,120,043	30524847 - 31540773	Silva et al., 2019
267	28	F. columnare	Columnaris disease	Resistance	wssGWAS	Affx-88909402 - Affx-88914851	35,759,045–36,743,773	36596288 - 37559678	Silva et al., 2019
268	29	IHN Virus	Infectious hematopoietic necrosis	Resistance	wssGBLUP	Affx-88912960 - Affx-88948694	4884989 - 5764531	-	Palti et al., 2024
269	29	IHN Virus	Infectious hematopoietic necrosis	Resistance	wssGBLUP	Affx-88953281 - Affx-88950556	6021854 - 6963833	-	Palti et al., 2024
270	30	F. columnare	Columnaris disease	Resistance	wssGWAS	Affx-88907515 - Affx-88957694	7,413,629–8,260,785 (chr4)	10240710 - 11137822	Silva et al., 2019
271	30	IHN Virus	Infectious hematopoietic necrosis	Survival Days	wssGBLUP	Affx-88917261 - Affx-88929814	9789985-10,738,830 (chr4)	12701397 - 13667465	Vallejo et al., 2019
272	30	IHN Virus	Infectious hematopoietic necrosis	Resistance	wssGBLUP	Affx-88904384 - Affx-88943429	14136821 - 14976738	14136821 - 14976738	Palti et al., 2024
273	30	IHN Virus	Infectious hematopoietic necrosis	Resistance	BMR-BayesB	Affx-88907684 - Affx-88904888	20284236 - 21267747	20284236 - 21267747	Palti et al., 2024
274	31	IHN Virus	Infectious hematopoietic necrosis	Survival Days	ssBMR	Affx-88923380 - Affx-88924756	14168054-14,988,042 (chr25)	17777440 - 18659160	Vallejo et al., 2019
275	31	IHN Virus	Infectious hematopoietic necrosis	Survival Days	wssGBLUP	Affx-88930881 - Affx-88908721	14387782-15,344,868 (chr25)	18022631 - 19032810	Vallejo et al., 2019
276	31	F. psychrophilum	BCWD	Resistance	wssGBLUP	Affx-88934652 - Affx-88956678	17218457-18,192,885(chr25)	20969503 - 21947534	Vallejo et al., 2022
277	31	F. psychrophilum	BCWD	Survival STATUS	wssGBLUP	BCWD10F06483 - BCWD10F14339	17496495-18,444,865(chr25)	21266806 - 22263291	Vallejo et al., 2017
278	31	F. psychrophilum	BCWD	Resistance	ssBMR-BayesB	Affx-88956678 - Affx-88957137	18192885-18,917,885 (chr25)	21947534 - 22792931	Vallejo et al., 2022
279	31	F. psychrophilum	BCWD	Resistance	wssGBLUP	Affx-88927676 - Affx-88910763	19553268-20,412,830 (chr25)	23508140 - 24386584	Vallejo et al., 2022
280	31	F. psychrophilum	BCWD	Resistance	wssGBLUP	Affx-88924886 - Affx-88929795	20751780-21,673,784 (chr25)	24763535 - 25741004	Vallejo et al., 2022
281	31	F. psychrophilum	BCWD	Resistance	ssBMR-BayesB	Affx-88924886 - Affx-88929547	20028165-20,972,512(chr25)	24763535 - 25010808	Vallejo et al., 2022
282	31	F. psychrophilum	BCWD	Survival STATUS	BayesB	Affx-88924154 - Affx-88936445	21006787-21,805,909(chr25)	25065565 - 25883294	Vallejo et al., 2017
283	31	F. psychrophilum	BCWD	Resistance	ssBMR-BayesB	Affx-88939492 - Affx-88936445	21019355-21,805,909 (chr25)	25082003 - 25883294	Vallejo et al., 2022
284	31	F. psychrophilum	BCWD	Resistance	ssBMR-BayesB	Affx-88939247 - Affx-88933656	20930495-21,771,565 (chr25)	25712191 - 26569278	Vallejo et al., 2022
285	31	F. psychrophilum	BCWD	Resistance	wssGBLUP	Affx-88936891 - Affx-88932643	23082773-24,075,917(chr25)	27200722 - 28409332	Vallejo et al., 2022
286	31	F. psychrophilum	BCWD	Resistance	ssBMR-BayesB	Affx-88932643 - Affx-88951303	24075917-24,868,628 (chr25)	28409332 - 29275482	Vallejo et al., 2022
287	31	F. psychrophilum	BCWD	Resistance	wssGBLUP	Affx-88947295 - Affx-88918545	24638051-25,582,460 (chr25)	29023252 - 30051341	Vallejo et al., 2022
288	31	F. psychrophilum	BCWD	Survival STATUS	wssGBLUP	Affx-88919589 - Affx-88945013	28240466-29,219,522(chr25)	33160108 - 34146530	Vallejo et al., 2017
289	32	IPN Virus	Infectious pancreatic necrosis	Binary Survival	BayesC	AX-89952306	420000	206687	Rodríguez et al., 2019
290	32	IPN Virus	Infectious pancreatic necrosis	Time to death	BayesC	AX-89972475	3313000	5608433	Rodríguez et al., 2019
291	32	Piscirickettsia salmonis	Salmonid rickettsial syndrome	Resistance	ssGWAS	Affx-88922612	10975036	15076397	Barria et al, 2019
292	32	F. columnare	Columnaris disease	Resistance	wssGWAS	Affx-88911639 - Affx-88934688	17,503,583–18,499,177 (chr14)	21907444 - 22952215	Silva et al., 2019
293	32	F. columnare	Columnaris disease	Resistance	wssGWAS	Affx-88942677 - Affx-88914952	21,882,519–22,880,243 (chr14)	26493063 - 27583622	Silva et al., 2019
294	32	F. columnare	Columnaris disease	Resistance	wssGWAS	Affx-88955373 - Affx-88908365	22,775,910–23,775,341 (chr14)	27455054 - 28522478	Silva et al., 2019
295	32	IHN Virus	Infectious hematopoietic necrosis	Resistance	wssGBLUP	Affx-88926444 - Affx-88945805	33372622 - 34329512	33372622 - 34329512	Palti et al., 2024
296	Y	Piscirickettsia salmonis	Salmonid rickettsial syndrome	Resistance	ssGWAS	Affx-88908715	32519588	33663137	Barria et al, 2019
