## Supplementary material for "The genetic basis of resistance to pathogens in rainbow trout: a meta-QTL analysis": Table S7

### Sheet: Hoja1
Table S7. Summery significant genomic regions based on GWAS studies
Genomic region based on GWAS	Chr_label	Window_Start	Window_End	mid_pos	n_Sig_SNPs in genomic regions	articles	From_Omyk_1_1A	To_Omyk_1_1A	Trait	Type	Category
1	1	12875479	13647688	13261583	6	D'Ambrosio, 2025	12875479		Resistance	SNP	IPNV
						D'Ambrosio, 2025	13108828		Resistance	SNP	IPNV
						Silva, 2019	13108828	14186549	Resistance	Interval	F. columnare
						D'Ambrosio, 2025	13330100		Resistance	SNP	IPNV
						D'Ambrosio, 2025	13356636		Resistance	SNP	IPNV
						D'Ambrosio, 2025	13424509		Resistance	SNP	IPNV
2	3	51104028	52186925	51645476	3	Palti, 2024	51104028	52087029	Resistance to IHNV	Interval	IHNV
						Palti, 2024	51430431	52429704	Resistance to IHNV	Interval	IHNV
						Vallejo, 2017	52086925	52809929	Survival STATUS	Interval	F. psychrophilum
3	3	60816521	61763743	61290132	4	Calboli, 2022;	60816521		Association to mortality	SNP	F. columnare
		60816521	61763743	61290132		Calboli, 2022	60832469		Association to mortality	SNP	F. columnare
		60816521	61763743	61290132		Fraslin, 2022	61203936		Resistance	SNP	F. columnare
		60816521	61763743	61290132		Fraslin, 2019	61763743		Time to death	SNP	F. psychrophilum
4	6	25050389	26066808	2.55586e+07	3	Palti, 2024	25050389	25985630	Resistance to IHNV	Interval	IHNV
						Palti, 2024	25083663	26066808	Resistance to IHNV	Interval	IHNV
						Campbell, 2014	25406271		Disease resistance	SNP	IHNV
5	11	42381795	43128746	4.27553e+07	3	Ahmad, 2024	42381795		Resistance-BS	SNP	IPNV
						Marana, 2021	42857280		Time to death	SNP	A. salmonicida
						Ahmad, 2024	43128746		Resistance-VL	SNP	IPNV
6	17	75061321	75844630	75452975	4	Vallejo, 2019	75061321	76007966	Survival Days	Interval	IHNV
						Silva, 2019	75061321	76007966	Resistance	Interval	F. columnare
						Fraslin, 2019	75370201		Time to death	SNP	F. psychrophilum
						Vallejo, 2019	75370201	76319059	Survival Days	Interval	IHNV
7	21	22497427	23181173	22839300	4	Karami, 2020	22497427		Higher resistance	SNP	V. anguillarum
						Karami, 2020	22633238		Higher resistance	SNP	V. anguillarum
						Silva, 2019	22697451	23664895	Resistance	Interval	F. columnare
						Karami, 2020	23091553		Higher resistance	SNP	V. anguillarum
8	21	48385390	49370122	48877756	3	Vallejo, 2019	48385390	49370122	Survival Days	Interval	IHNV
						Rodríguez, 2019	48897931		Time to death	SNP	IPNV
						Rodríguez, 2019	48897931		Binary Survival	SNP	IPNV
9	31	20969503	21765048	21367275	3	Vallejo, 2022	20969503	21947534	Resistance	Interval	F. psychrophilum
						Vallejo, 2017	21266806	22263291	Survival STATUS	Interval	F. psychrophilum
						Vallejo, 2022	21947534	22792931	Resistance	Interval	F. psychrophilum
10	31	24763535	25712191	25237863	5	Vallejo, 2022	24763535	25741004	Resistance	Interval	F. psychrophilum
						Vallejo, 2022	24763535	25010808	Resistance	Interval	F. psychrophilum
						Vallejo, 2017	25065565	25883294	Survival STATUS	Interval	F. psychrophilum
						Vallejo, 2022	25082003	25883294	Resistance	Interval	F. psychrophilum
						Vallejo, 2022	25712191	26569278	Resistance	Interval	F. psychrophilum
