## Supplementary material for "The genetic basis of resistance to pathogens in rainbow trout: a meta-QTL analysis": Table S8

### Sheet: Sheet1
Table S8. GWAS colocalized in the pathogen resistance MQTLs
				Genome-wide Association Studies
MQTL	Chr	Start (bp)	Stop (bp)	Significant marker	Physical position marker	Category GWAS	Abrev. Sign marker	Reference	hcMQTL
MQTL-1	1	28621672	45426802	Affx-88940706 -Affx-88919761	37024181 - 37985996	IPN Virus	g_1_IPNV	Palti et al., 2024
MQTL-2.1	2	20232044	28495105
MQTL-2.2	2	40406932	41980076
MQTL-3.1	3	53286813	55884619	Affx-88917670 - Affx-88935875	52781125 - 53869282	F. psychrophilum	g_2_Fp	Vallejo et al., 2017	YES
				Affx-88960392 - Affx-88918742	53869247 - 53869282	F. psychrophilum	g_3_Fp	Vallejo et al., 2022
				Affx-88960392 - Affx-88959279	53869282 - 54601808	F. psychrophilum	g_4_Fp	Vallejo et al., 2022
				Affx-88960392 - Affx-88938003	53869282 - 54822143	F. psychrophilum	g_5_Fp	Vallejo et al., 2022
MQTL-3.2	3	45611313	67225904	Affx-88955207 - Affx-88951474	51104028 - 52087029	IHN Virus	g_1_IHNV	Palti et al., 2024
				Affx-88933807 - Affx-88905010	51430431 - 52429704	IHN Virus	g_2_IHNV	Palti et al., 2024
				BCWD10F04977 - BCWD10F00765	52086925 - 52809929	F. psychrophilum	g_1_Fp	Vallejo et al., 2017
				Affx-88917670 - Affx-88935875	52781125 - 53869282	F. psychrophilum	g_2_Fp	Vallejo et al., 2017
				Affx-88960392 - Affx-88918742	53869247 - 53869282	F. psychrophilum	g_3_Fp	Vallejo et al., 2022
				Affx-88960392 - Affx-88959279	53869282 - 54601808	F. psychrophilum	g_4_Fp	Vallejo et al., 2022
				Affx-88960392 - Affx-88938003	53869282 - 54822143	F. psychrophilum	g_5_Fp	Vallejo et al., 2022
				Affx-88925949 - Affx-88919479	58437418 - 59360886	F. psychrophilum	g_6_Fp	Vallejo et al., 2017
				AX-89974385	60816521	F. columnare	g_1_Fc	Calboli et al., 2022
				AX-89953544	60832469	F. columnare	g_2_Fc	Calboli et al., 2022
				Affx-88944857	61203936	F. columnare	g_3_Fc	Fraslin et al., 2022
				AX-89967826	61763743	F. psychrophilum	g_7_Fp	Fraslin et al., 2019
				AX-89976032	62539087	F. columnare	g_4_Fc	Calboli et al., 2022
MQTL-5	5	46990846	72216386	Ax-89942562	53779695	F. columnare	g_5_Fc	Calboli et al., 2022
				AX-8995739	58298494	F. columnare	g_6_Fc	Calboli et al., 2022
				AX-89931734	59083831	F. columnare	g_7_Fc	Calboli et al., 2022
				Affx-88951679	71833982	P. salmonis	g_1_Ps	Barria et al, 2019
MQTL-6	6	50938671	89840867	Affx-88929527 - Affx-88939372	73061678 - 73928938	IHN Virus	g_3_IHNV	Vallejo et al., 2019
				AX-89960378	74946387	IPN Virus	g_2_IPNV	Rodríguez et al., 2019	YES
				AX-89964260	76327182	IPN Virus	g_3_IPNV	Rodríguez et al., 2019
MQTL-7.1	7	53838211	69663487
MQTL-7.2	7	32306304	59242443	AX-89941977	50262398	F. psychrophilum	g_8_Fp	Fraslin et al., 2019	YES
MQTL-8.1	8	52817407	60759445	Affx-88937384 - Affx-88925776	53052503 - 53969345	IHN Virus	g_4_IHNV	Palti et al., 2024
MQTL-8.2	8	70139182	79919464	Affx-88918401 - Affx-88918362	71266027 - 72220418	F. psychrophilum	g_9_Fp	Vallejo et al., 2022	YES
				Affx-88923706 - Affx-88916609	76034674 - 76881567	F. columnare	g_8_Fc	Silva et al., 2019
				Affx-88919407 - Affx-88912966	77475160 - 78273482	F. columnare	g_9_Fc	Silva et al., 2019
				Affx-88940010 - Affx-88942756	78558946 - 79435623	F. columnare	g_10_Fc	Silva et al., 2019
MQTL-8.3	8	21601177	22178520
MQTL-8.4	8	N.A.	N.A.
MQTL-11	11	20972061	26486684	AX-89954884	26200444	IPN Virus	g_4_IPNV	Rodríguez et al., 2019	YES
				Affx-88915068 - Affx-88937020	26423598 - 27999470	F. columnare	g_11_Fc	Silva et al., 2019
MQTL-12.1	12	67190124	70339098	Affx-88913164 - Affx-88923715	66510299 - 67487681	IHN Virus	g_5_IHNV	Palti et al., 2024	YES
MQTL-12.2	12	61487829	76731171	Affx-88913164 - Affx-88923715	66510299 - 67487681	IHN Virus	g_5_IHNV	Palti et al., 2024	YES
MQTL-12.3	12	N.A.	N.A.
MQTL-13.1	13	22354952	24082033
MQTL-13.2	13	24311065	55409343	R45284	24913566	IHN Virus	g_6_IHNV	Campbell et al., 2014
				Affx-88930116 - Affx-88942374	41096300 - 41961648	IHN Virus	g_7_IHNV	Palti et al., 2024
				AX-89946108	43266137	IPN Virus	g_5_IPNV	Ahmad et al, 2024
						IPN Virus
				AX-578666916	48670239	IPN Virus	g_6_IPNV	D'Ambrosio et al., 2025
				AX-564888254	48724724	IPN Virus	g_7_IPNV	D'Ambrosio et al., 2025
				AX-579021194	48770297	IPN Virus	g_8_IPNV	D'Ambrosio et al., 2025
				AX-578667058	49069672	IPN Virus	g_9_IPNV	D'Ambrosio et al., 2025
				AX-564888311	51394091	IPN Virus	g_10_IPNV	D'Ambrosio et al., 2025
MQTL-20	20	34625573	40527508
MQTL-21	21	14626757	48243491	AX-89969941	22497427	V. anguillarum	g_1_Va	Karami et al., 2020
				AX-89945921	22633238	V. anguillarum	g_2_Va	Karami et al., 2020
				Affx-88954133 - Affx-88959956	22697451 - 23664895	F. columnare	g_12_Fc	Silva et al., 2019
				AX-89934035	23091553	V. anguillarum	g_3_Va	Karami et al., 2020
				AX-89918956	23617213	V. anguillarum	g_4_Va	Karami et al., 2020
				Affx-88919092 - Affx-88925348	25853803 - 26848204	IHN Virus	g_8_IHNV	Palti et al., 2024
				Affx-88932453 - Affx-88916492	30580550 - 31586792	IHN Virus	g_9_IHNV	Vallejo et al., 2019
				AX-89929860	42535146	IPN Virus	g_11_IPNV	Rodríguez et al., 2019
				Affx-88932908 - Affx-88907074	48385390 - 49370122	IHN Virus	g_10_IHNV	Vallejo et al., 2019
				AX-89928391	48897931	IPN Virus	g_12_IPNV	Rodríguez et al., 2019
				AX-89928391	48897931	IPN Virus	g_13_IPNV	Rodríguez et al., 2019
				AX-89966517	52470871	IPN Virus	g_14_IPNV	Ahmad et al, 2024
MQTL-22	22	40791885	41534691
MQTL-24	24	8026854	25673113	Affx-88927397	12302210	Piscirickettsia salmonis	g_2_Ps	Barria et al, 2019
MQTL-25	25	15233886	29404304	AX-89917441	17265101	IPN Virus	g_15_IPNV	Ahmad et al, 2024	YES
				R08795	17349926	F. psychrophilum	g_10_Fp	Campbell et al., 2014
				Affx-88959998 - Affx-88928024	28073603 - 28644773	F. psychrophilum	g_11_Fp	Vallejo et al., 2022
MQTL-26	26	21461942	23232293
MQTL-29	29	N.A.	N.A.
